# Association of gut microbiota with cerebral cortex and cerebrovascular abnormality in human mild traumatic brain injury

**DOI:** 10.1101/2020.07.19.211227

**Authors:** Lijun Bai, Tianhui Li, Ming Zhang, Shan Wang, Shuoqiu Gan, Xiaoyan Jia, Xuefei Yang, Yinxiang Sun, Feng Xiong, Bo Yin, Yi Ren, Guanghui Bai, Zhihan Yan, Xin Mu, Feng Zhu

**Author notes:** This author supervised this work: F. Z. These authors contributed equally to this work (Lijun Bai, Ming Zhang).

## Abstract

Key roles of the gut–brain axis in brain injury development have been suggested in various mouse models; however, little is known about its functional significance in human mild traumatic brain injury (TBI). Here, we decipher this axis by profiling the gut microbiota in 98 acute mild TBI patients and 62 matched controls, and subgroup of them also measured circulating mediators and applied neuroimaging. Mild TBI patients had increased α-diversity and different overall microbial compositions compared with controls. 25-microbial genus classifiers distinguish patients from controls with an area under the receiver operating characteristic curve (AUC) of 0.889, while adding serum mediators and neuroimaging features further improved performance even in a small sample size (AUC = 0.969). Numerous correlations existed between gut bacteria, aberrant cortical thickness and cerebrovascular injury. Co-occurrence network analysis revealed two unique gut–brain axes in patients: 1) altered intestinal *Lachnospiraceae_NK4A136_group* and *Eubacterium_ruminantium_group*-increased serum GDNF-subcallosal hypertrophy and cerebrovascular injury; 2) decreased intestinal *Eubacterium_xylanophilum_group*–upregulated IL-6–thinned anterior insula. Our findings provide a new integrated mechanistic understanding and diagnostic model of mild TBI.
