## Supplementary data 4 for "Association of gut microbiota with cerebral cortex and cerebrovascular abnormality in human mild traumatic brain injury"

### Sheet: Sheet1
supplementary data 4: the KEGG analysis between the mTBI patients and healthy controls.
Pathways	HC: mean rel. freq. (%)	HC: std. dev. (%)	mTBI: mean rel. freq. (%)	mTBI: std. dev. (%)	Significant Enrichment(0:HC;1:mTBI	p-values	p-values (corrected)	Difference between means	95.0% lower CI	95.0% upper CI
Apoptosis - fly	0.0196992	0.00875133	0.0234638	0.00732376	1	0.00602347	0.0783051	-0.00376466	-0.00642899	-0.00110033
Peroxisome	0.144095	0.0208771	0.152489	0.020603	1	0.0147018	0.152899	-0.00839447	-0.0151105	-0.00167844
Lysosome	0.123675	0.0512784	0.145643	0.0654888	1	0.0200265	0.173563	-0.0219675	-0.0404308	-0.00350428
Apoptosis	0.000994702	0.00139558	0.00152397	0.00170378	1	0.0349947	0.249766	-0.000529264	-0.00102076	-3.77733e-05
Biofilm formation - Vibrio cholerae	0.0682845	0.0160722	0.0736406	0.0168204	1	0.0472079	0.2817	-0.00535613	-0.0106453	-6.69952e-05
Endocytosis	3.75019e-05	0.000136656	1.47426e-05	3.72659e-05	0	0.208012	0.591535	2.27593e-05	-1.29747e-05	5.84934e-05
Cell cycle - Caulobacter	0.422558	0.0376354	0.415353	0.0405254	0	0.257475	0.646351	0.00720538	-0.00532484	0.0197356
Meiosis - yeast	0.00229261	0.00382323	0.00270514	0.00320585	1	0.48428	0.958032	-0.000412528	-0.00157718	0.000752128
Flagellar assembly	0.310904	0.127459	0.3213	0.136059	1	0.627614	1.04794	-0.0103955	-0.0526791	0.0318881
Cell cycle - yeast	0.000292462	0.000863475	0.000361886	0.00126624	1	0.682785	1.10953	-6.94244e-05	-0.000404348	0.000265499
p53 signaling pathway	0.000165599	0.000615959	0.000181205	0.000294622	1	0.85369	1.253	-1.5606e-05	-0.000183504	0.000152292
Bacterial chemotaxis	0.333634	0.0959975	0.331516	0.0968574	0	0.893156	1.27996	0.00211838	-0.0290229	0.0332596
Quorum sensing	1.40542	0.11273	1.40761	0.110025	1	0.904901	1.27668	-0.00218494	-0.0383012	0.0339313
Apoptosis - multiple species	0.000165001	0.000616108	0.000173554	0.000289648	1	0.919337	1.26279	-8.55326e-06	-0.000176153	0.000159047
Regulation of actin cytoskeleton	0	0	0	0	0	1	1.2381	0	0	0
Oocyte meiosis	0	0	0	0	0	1	1.2339	0	0	0
Gap junction	0	0	0	0	0	1	1.1519	0	0	0
Adherens junction	0	0	0	0	0	1	1.12693	0	0	0
Focal adhesion	0	0	0	0	0	1	1.12	0	0	0
Tight junction	0	0	0	0	0	1	1.10976	0	0	0
Cell cycle	0	0	0	0	0	1	1.0997	0	0	0
Phagosome	0	0	0	0	0	1	1.09639	0	0	0
Autophagy - other	0	0	0	0	0	1	1.06433	0	0	0
MAPK signaling pathway - fly	0.0147376	0.00747909	0.0187968	0.00827205	1	0.00177634	0.0359214	-0.0040592	-0.00657759	-0.0015408
PI3K-Akt signaling pathway	0.0376717	0.00815293	0.0342014	0.0054936	0	0.00421016	0.069659	0.0034703	0.00112093	0.00581968
AMPK signaling pathway	0.103252	0.0182802	0.0965827	0.0148461	0	0.0182776	0.166326	0.0066693	0.00115227	0.0121863
FoxO signaling pathway	0.0242766	0.0105357	0.0286401	0.0129962	1	0.0221333	0.183102	-0.00436355	-0.00809252	-0.000634578
MAPK signaling pathway - yeast	0.0063462	0.00441691	0.00798118	0.00543263	1	0.0402266	0.261473	-0.00163498	-0.00319609	-7.38605e-05
Phosphotransferase system (PTS)	0.465122	0.196106	0.534601	0.219344	1	0.0402753	0.257197	-0.069479	-0.135833	-0.00312465
Phosphatidylinositol signaling system	0.0730092	0.00909753	0.0758248	0.00981894	1	0.0684726	0.341425	-0.00281554	-0.00584738	0.0002163
Cytokine-cytokine receptor interaction	0.0363682	0.00657848	0.0345448	0.00677584	0	0.0959713	0.426019	0.00182343	-0.000327782	0.00397465
Calcium signaling pathway	8.55131e-06	3.70303e-05	1.65438e-05	2.79278e-05	1	0.150977	0.528419	-7.9925e-06	-1.89477e-05	2.96273e-06
Two-component system	1.98342	0.228468	2.03731	0.257666	1	0.171857	0.563567	-0.0538926	-0.131477	0.0236919
cAMP signaling pathway	7.72868e-05	0.000272743	2.88378e-05	7.00697e-05	0	0.178622	0.565378	4.84489e-05	-2.27036e-05	0.000119602
Ras signaling pathway	3.75019e-05	0.000136656	1.47426e-05	3.72659e-05	0	0.208012	0.586949	2.27593e-05	-1.29747e-05	5.84934e-05
HIF-1 signaling pathway	0.0904424	0.0123078	0.0893222	0.0110435	0	0.563572	1.0206	0.00112014	-0.00270944	0.00494972
Plant hormone signal transduction	0.0016556	0.00309645	0.00191552	0.00333865	1	0.61909	1.03847	-0.000259913	-0.0012914	0.000771577
ABC transporters	3.08754	0.339877	3.06944	0.364937	0	0.7519	1.16962	0.0181052	-0.0949191	0.13113
Bacterial secretion system	0.538272	0.080384	0.542678	0.093547	1	0.753546	1.16719	-0.00440558	-0.0320884	0.0232773
Sphingolipid signaling pathway	7.63529e-05	0.00025163	8.68264e-05	0.000115587	1	0.760843	1.16364	-1.04736e-05	-7.87457e-05	5.77986e-05
Phospholipase D signaling pathway	0.0166458	0.00492398	0.0166995	0.00492745	1	0.946869	1.25788	-5.37377e-05	-0.00164606	0.00153859
TNF signaling pathway	0	0	0	0	0	1	1.18567	0	0	0
Hippo signaling pathway	0	0	0	0	0	1	1.17419	0	0	0
Wnt signaling pathway	0	0	0	0	0	1	1.17042	0	0	0
NF-kappa B signaling pathway	0	0	0	0	0	1	1.16294	0	0	0
mTOR signaling pathway	0	0	0	0	0	1	1.14826	0	0	0
Jak-STAT signaling pathway	0	0	0	0	0	1	1.14107	0	0	0
VEGF signaling pathway	0	0	0	0	0	1	1.1375	0	0	0
Notch signaling pathway	0	0	0	0	0	1	1.11315	0	0	0
Neuroactive ligand-receptor interaction	0	0	0	0	0	1	1.07059	0	0	0
TGF-beta signaling pathway	0	0	0	0	0	1	1.05814	0	0	0
Rap1 signaling pathway	0	0	0	0	0	1	1.04598	0	0	0
ECM-receptor interaction	0	0	0	0	0	1	1.03704	0	0	0
Hippo signaling pathway - fly	0	0	0	0	0	1	1.01676	0	0	0
cGMP-PKG signaling pathway	0	0	0	0	0	1	1.01393	0	0	0
ErbB signaling pathway	0	0	0	0	0	1	1	0	0	0
Proteasome	0.0349818	0.0086513	0.0309863	0.00816028	0	0.00457112	0.072343	0.00399546	0.00125756	0.00673337
Aminoacyl-tRNA biosynthesis	0.974614	0.102957	0.925809	0.108171	0	0.00514529	0.0720341	0.0488056	0.0148706	0.0827406
Base excision repair	0.388341	0.0174279	0.382105	0.0169747	0	0.0287593	0.227574	0.00623658	0.000657268	0.0118159
Ribosome	2.01556	0.214515	1.93711	0.223702	0	0.0294359	0.227972	0.0784539	0.00796075	0.148947
RNA transport	0.148253	0.0211808	0.141127	0.0187586	0	0.0335888	0.244527	0.00712529	0.000562767	0.0136878
RNA polymerase	0.133283	0.0125145	0.129731	0.0132599	0	0.0919353	0.418306	0.00355227	-0.000586707	0.00769124
Protein export	0.49998	0.0324946	0.491787	0.0340974	0	0.132467	0.502271	0.00819268	-0.00251223	0.0188976
Homologous recombination	0.776855	0.0585664	0.762551	0.0596314	0	0.140158	0.510174	0.0143043	-0.00476123	0.0333699
Fanconi anemia pathway	4.4691e-05	8.9962e-05	2.64313e-05	7.606e-05	0	0.190587	0.573336	1.82597e-05	-9.213e-06	4.57324e-05
mRNA surveillance pathway	3.0498e-05	0.000115295	1.20098e-05	2.69168e-05	0	0.222561	0.60457	1.84883e-05	-1.14927e-05	4.84693e-05
Nucleotide excision repair	0.318106	0.0339572	0.311244	0.035027	0	0.224007	0.599549	0.00686209	-0.00424856	0.0179727
Basal transcription factors	0.000402736	0.00061032	0.000280965	0.000620037	0	0.227124	0.59477	0.000121771	-7.67392e-05	0.000320282
Ribosome biogenesis in eukaryotes	0.0411997	0.00558685	0.0402103	0.00530445	0	0.271291	0.653973	0.000989425	-0.000782762	0.00276161
Non-homologous end-joining	0.00546901	0.00664147	0.00471153	0.00505475	0	0.447389	0.909774	0.000757481	-0.00121196	0.00272692
Mismatch repair	0.667775	0.0479379	0.662452	0.0533131	0	0.51648	0.979161	0.00532303	-0.0108571	0.0215032
RNA degradation	0.507396	0.0388522	0.503933	0.0383916	0	0.584686	1.0232	0.00346289	-0.00904163	0.0159674
Sulfur relay system	0.285055	0.0453423	0.281188	0.0481902	0	0.611325	1.03982	0.00386732	-0.0111477	0.0188823
Ubiquitin mediated proteolysis	0.00854312	0.00848417	0.00905682	0.00770911	1	0.701903	1.1305	-0.000513698	-0.00316458	0.00213718
Protein processing in endoplasmic reticulum	0.050735	0.0111455	0.0503538	0.0114224	0	0.836085	1.24218	0.000381226	-0.00325628	0.00401873
DNA replication	0.542534	0.0402144	0.542566	0.0439732	1	0.996198	1.29506	-3.2534e-05	-0.013508	0.0134429
SNARE interactions in vesicular transport	0	0	0	0	0	1	1.27273	0	0	0
Spliceosome	0	0	0	0	0	1	1.10638	0	0	0
Hypertrophic cardiomyopathy (HCM)	5.78151e-07	2.21578e-06	4.51665e-06	8.61085e-06	1	3.78498e-05	0.00153081	-3.9385e-06	-5.75897e-06	-2.11802e-06
Insulin resistance	0.101436	0.0155025	0.0933525	0.0114768	0	0.000662666	0.0201009	0.0080834	0.00351837	0.0126484
Vibrio cholerae infection	0.0084926	0.00580943	0.0118627	0.00632808	1	0.000800253	0.0224071	-0.00337009	-0.00531362	-0.00142656
Epithelial cell signaling in Helicobacter pylori infection	0.0803171	0.0070847	0.0760282	0.00870115	0	0.00090503	0.0235308	0.0042889	0.00178666	0.00679115
Primary immunodeficiency	0.0424851	0.00756735	0.046346	0.00701561	1	0.00169275	0.0362447	-0.0038609	-0.00624146	-0.00148035
Prion diseases	0.00558447	0.00385602	0.00772505	0.00495235	1	0.00281045	0.0511503	-0.00214058	-0.00353291	-0.000748243
Amyotrophic lateral sclerosis (ALS)	0.0120957	0.00751269	0.0158798	0.00884705	1	0.004648	0.0704947	-0.00378411	-0.00638542	-0.0011828
Tuberculosis	0.124058	0.0147206	0.117277	0.0150875	0	0.00601646	0.0811107	0.0067813	0.00197686	0.0115857
Vancomycin resistance	0.265301	0.0246697	0.255607	0.0221083	0	0.0137181	0.146864	0.00969412	0.00202122	0.017367
Cationic antimicrobial peptide (CAMP) resistance	0.17898	0.0665125	0.205427	0.0696696	1	0.0182943	0.162417	-0.0264465	-0.0483425	-0.00455043
Bacterial invasion of epithelial cells	0.00114321	0.00175323	0.00180013	0.00213755	1	0.0370853	0.249982	-0.000656925	-0.00127397	-3.98761e-05
Legionellosis	0.103387	0.0148733	0.0980959	0.01729	0	0.042901	0.260266	0.00529098	0.000171417	0.0104106
Huntington disease	0.0353016	0.0190271	0.0410444	0.0169659	1	0.0566564	0.317276	-0.00574284	-0.011651	0.000165367
Proteoglycans in cancer	0.0362487	0.00653364	0.0342652	0.00671471	0	0.0683168	0.345379	0.00198346	-0.00015123	0.00411814
Alzheimer disease	0.0413966	0.00413278	0.0402462	0.00371299	0	0.079199	0.379321	0.00115031	-0.000136149	0.00243677
Chemical carcinogenesis	0.0136675	0.0169464	0.0185915	0.02018	1	0.101112	0.443429	-0.00492395	-0.0108222	0.000974255
Pathways in cancer	0.0402127	0.00477	0.0390353	0.00410645	0	0.114078	0.482842	0.00117741	-0.000287328	0.00264214
Platinum drug resistance	0.00849373	0.0118871	0.0115078	0.0130945	1	0.138112	0.507806	-0.00301411	-0.00700988	0.000981666
Pertussis	0.046119	0.0547428	0.0594434	0.0575809	1	0.146667	0.523401	-0.0133244	-0.0313762	0.00472729
Chagas disease (American trypanosomiasis)	0.00403427	0.00498321	0.00520885	0.00503981	1	0.153361	0.526635	-0.00117458	-0.00279259	0.000443437
Renal cell carcinoma	0.00556874	0.00415859	0.00652246	0.00456191	1	0.178774	0.56098	-0.000953718	-0.00234912	0.000441686
African trypanosomiasis	0.0045217	0.00501039	0.00556413	0.00520549	1	0.211992	0.589048	-0.00104243	-0.00268648	0.000601622
Bladder cancer	0.00257141	0.0036506	0.00328692	0.00392259	1	0.245987	0.626149	-0.000715505	-0.00192985	0.000498844
Type I diabetes mellitus	0.0424777	0.00487433	0.0434343	0.00573823	1	0.264375	0.65022	-0.000956633	-0.00264414	0.000730879
Alcoholism	0.000656852	0.00116589	0.000869357	0.00142248	1	0.307946	0.713965	-0.000212505	-0.00062298	0.000197971
Epstein-Barr virus infection	3.93796e-05	8.67521e-05	2.58401e-05	7.5504e-05	0	0.317841	0.727636	1.35395e-05	-1.31905e-05	4.02696e-05
Staphylococcus aureus infection	0.00580068	0.00762234	0.00728594	0.0113525	1	0.326919	0.734559	-0.00148527	-0.00446841	0.00149788
Prostate cancer	0.0435982	0.00955442	0.0450818	0.0106813	1	0.365727	0.783085	-0.00148354	-0.00471568	0.0017486
Viral carcinogenesis	0.039802	0.00291788	0.0393104	0.00390134	0	0.368028	0.77885	0.000491599	-0.000584099	0.0015673
MicroRNAs in cancer	0.0558544	0.0116456	0.0574617	0.00964631	1	0.369533	0.777515	-0.00160733	-0.00514207	0.00192742
Type II diabetes mellitus	0.04198	0.00466914	0.0414269	0.00455281	0	0.465581	0.936307	0.00055309	-0.000942284	0.00204847
Cocaine addiction	0.000626067	0.00111932	0.000752259	0.00140199	1	0.533108	0.995135	-0.000126191	-0.000525332	0.000272949
Amphetamine addiction	0.000626067	0.00111932	0.000752259	0.00140199	1	0.533108	0.990058	-0.000126191	-0.000525332	0.000272949
beta-Lactam resistance	0.385271	0.039332	0.388985	0.037966	1	0.559229	1.0178	-0.0037135	-0.0162639	0.00883692
Central carbon metabolism in cancer	0.328114	0.0337875	0.325003	0.0317619	0	0.565293	1.01363	0.00311095	-0.0075692	0.0137911
Amoebiasis	0.0421563	0.016795	0.0415649	0.0118073	0	0.810651	1.21933	0.000591439	-0.00429379	0.00547667
Non-alcoholic fatty liver disease (NAFLD)	0.000713025	0.00249773	0.000763429	0.00100002	1	0.881002	1.27256	-5.0404e-05	-0.000719051	0.000618243
Parkinson disease	0.000721127	0.00249633	0.000764083	0.00100019	1	0.898433	1.28247	-4.29552e-05	-0.000711272	0.000625361
Choline metabolism in cancer	0.017665	0.00497284	0.0177623	0.00467815	1	0.902753	1.27861	-9.72587e-05	-0.00166957	0.00147505
Herpes simplex virus 1 infection	0.000165001	0.000616108	0.000173554	0.000289648	1	0.919337	1.27725	-8.55326e-06	-0.000176153	0.000159047
Toxoplasmosis	0.000165001	0.000616108	0.000173554	0.000289648	1	0.919337	1.27239	-8.55326e-06	-0.000176153	0.000159047
Colorectal cancer	0.000165001	0.000616108	0.000173554	0.000289648	1	0.919337	1.26757	-8.55326e-06	-0.000176153	0.000159047
Hepatitis B	0.000165001	0.000616108	0.000173554	0.000289648	1	0.919337	1.25804	-8.55326e-06	-0.000176153	0.000159047
Viral myocarditis	0.000165001	0.000616108	0.000173554	0.000289648	1	0.919337	1.25333	-8.55326e-06	-0.000176153	0.000159047
Influenza A	0.000165001	0.000616108	0.000173554	0.000289648	1	0.919337	1.24865	-8.55326e-06	-0.000176153	0.000159047
Small cell lung cancer	0.000165001	0.000616108	0.000173554	0.000289648	1	0.919337	1.24401	-8.55326e-06	-0.000176153	0.000159047
Salmonella infection	0.0453583	0.0199263	0.0456208	0.0221904	1	0.938635	1.25151	-0.000262512	-0.00699201	0.00646699
Systemic lupus erythematosus	0.000349656	0.00101906	0.000340718	0.00126373	0	0.961109	1.26755	8.93849e-06	-0.000352676	0.000370553
EGFR tyrosine kinase inhibitor resistance	0	0	0	0	0	1	1.29537	0	0	0
Pancreatic cancer	0	0	0	0	0	1	1.24232	0	0	0
Morphine addiction	0	0	0	0	0	1	1.22973	0	0	0
Hepatitis C	0	0	0	0	0	1	1.2093	0	0	0
Human T-cell leukemia virus 1 infection	0	0	0	0	0	1	1.2053	0	0	0
AGE-RAGE signaling pathway in diabetic complications	0	0	0	0	0	1	1.19737	0	0	0
Shigellosis	0	0	0	0	0	1	1.19344	0	0	0
Leishmaniasis	0	0	0	0	0	1	1.15556	0	0	0
Arrhythmogenic right ventricular cardiomyopathy (ARVC)	0	0	0	0	0	1	1.13396	0	0	0
Dilated cardiomyopathy (DCM)	0	0	0	0	0	1	1.13043	0	0	0
Endocrine resistance	0	0	0	0	0	1	1.10303	0	0	0
Chronic myeloid leukemia	0	0	0	0	0	1	1.07375	0	0	0
Glioma	0	0	0	0	0	1	1.05507	0	0	0
Rheumatoid arthritis	0	0	0	0	0	1	1.03409	0	0	0
Measles	0	0	0	0	0	1	1.02825	0	0	0
Transcriptional misregulation in cancer	0	0	0	0	0	1	1.02535	0	0	0
Malaria	0	0	0	0	0	1	1.00552	0	0	0
Pathogenic Escherichia coli infection	0	0	0	0	0	1	1.00275	0	0	0
Type I polyketide structures	5.62286e-06	1.30069e-05	4.06337e-05	5.41913e-05	1	1.56095e-08	5.68185e-06	-3.50108e-05	-4.63991e-05	-2.36226e-05
Betalain biosynthesis	1.3615e-05	3.56099e-05	7.10156e-05	0.00010715	1	3.29051e-06	0.000199624	-5.74006e-05	-8.07418e-05	-3.40595e-05
Lipoic acid metabolism	0.0249055	0.0111976	0.0324402	0.012899	1	0.000158907	0.00525838	-0.00753466	-0.0113732	-0.00369614
Peptidoglycan biosynthesis	0.696305	0.0569761	0.666146	0.0561487	0	0.00143895	0.032736	0.030159	0.0118398	0.0484782
Glycosphingolipid biosynthesis - ganglio series	0.0382834	0.0211145	0.0497676	0.0240184	1	0.00196508	0.0376468	-0.0114842	-0.0186816	-0.00428678
Glycosaminoglycan degradation	0.0720891	0.0248352	0.0846317	0.0298503	1	0.00492657	0.0717309	-0.0125426	-0.0212242	-0.00386087
Photosynthesis	0.352147	0.0593872	0.32701	0.0531522	0	0.00803862	0.100899	0.025137	0.00667387	0.0436001
Glycosphingolipid biosynthesis - globo and isoglobo series	0.0836689	0.0256537	0.0955831	0.0313192	1	0.0100996	0.122541	-0.0119142	-0.0209488	-0.00287951
Biosynthesis of secondary metabolites	7.98748	0.166172	7.91213	0.193729	0	0.0102816	0.120726	0.0753508	0.0180774	0.132624
Steroid hormone biosynthesis	0.00363422	0.00289651	0.00504131	0.0039456	1	0.010889	0.123862	-0.00140709	-0.00248554	-0.000328651
Photosynthesis - antenna proteins	0.000165068	0.00063739	0.000412833	0.000549853	1	0.0136117	0.150141	-0.000247765	-0.000443615	-5.19151e-05
Amino sugar and nucleotide sugar metabolism	1.26858	0.066964	1.30154	0.104554	1	0.0168664	0.157419	-0.032958	-0.0599098	-0.0060062
Ascorbate and aldarate metabolism	0.108827	0.0501054	0.128469	0.0543316	1	0.0217356	0.183995	-0.0196416	-0.0363723	-0.0029109
Pantothenate and CoA biosynthesis	0.539646	0.0295573	0.528538	0.0293333	0	0.0226749	0.183415	0.0111081	0.00157971	0.0206364
Lysine biosynthesis	0.606095	0.0365212	0.592845	0.0384681	0	0.0313946	0.238076	0.0132503	0.00120043	0.0253001
Methane metabolism	0.762095	0.0340797	0.750462	0.0313372	0	0.0332165	0.246751	0.0116322	0.000941254	0.0223232
Ubiquinone and other terpenoid-quinone biosynthesis	0.136683	0.0751702	0.162463	0.0726472	1	0.0354463	0.248124	-0.0257804	-0.0497769	-0.00178391
Thiamine metabolism	0.402393	0.0427756	0.387588	0.0432979	0	0.0369292	0.253627	0.0148053	0.000911904	0.0286988
Biosynthesis of antibiotics	5.6925	0.177173	5.63248	0.173588	0	0.0386701	0.255926	0.0600183	0.00317541	0.116861
Glutathione metabolism	0.171469	0.0567172	0.191107	0.0600899	1	0.0403066	0.252959	-0.0196383	-0.0383959	-0.000880659
Taurine and hypotaurine metabolism	0.10068	0.00973337	0.10392	0.00952381	1	0.0420453	0.259398	-0.00323956	-0.00636082	-0.000118294
Folate biosynthesis	0.359231	0.0531834	0.375035	0.0460171	1	0.0581208	0.320545	-0.0158042	-0.0321611	0.000552595
Arginine biosynthesis	0.602448	0.0594632	0.585001	0.0497738	0	0.058766	0.319266	0.0174472	-0.000657351	0.0355518
Aminobenzoate degradation	0.0663382	0.0164526	0.0717907	0.0190946	1	0.058845	0.314994	-0.00545249	-0.0111115	0.000206486
Toluene degradation	0.00372854	0.00418319	0.0052174	0.00570475	1	0.0610064	0.321831	-0.00148885	-0.00304731	6.95968e-05
Biosynthesis of amino acids	4.23219	0.312136	4.1373	0.300747	0	0.0615027	0.319814	0.0948925	-0.0046411	0.194426
Propanoate metabolism	0.544504	0.0528469	0.561489	0.0596734	1	0.0635503	0.325807	-0.0169849	-0.0349406	0.000970763
Other glycan degradation	0.237288	0.0686398	0.259875	0.0855031	1	0.0694875	0.341803	-0.0225871	-0.0469976	0.00182337
Linoleic acid metabolism	0.00275958	0.00353308	0.00390178	0.00441716	1	0.0749892	0.363948	-0.0011422	-0.00240092	0.000116529
Porphyrin and chlorophyll metabolism	0.783356	0.0982328	0.753398	0.11373	0	0.08147	0.385131	0.0299585	-0.00379203	0.063709
D-Glutamine and D-glutamate metabolism	0.1629	0.0106113	0.15984	0.0111707	0	0.0860383	0.401512	0.00306069	-0.000439617	0.006561
Terpenoid backbone biosynthesis	0.512225	0.0558519	0.496555	0.0551627	0	0.0869025	0.400411	0.0156705	-0.0023021	0.033643
Valine, leucine and isoleucine degradation	0.193473	0.0499014	0.206561	0.0461653	1	0.101184	0.438462	-0.0130878	-0.0287745	0.00259894
Neomycin, kanamycin and gentamicin biosynthesis	0.0585359	0.012412	0.0552601	0.0128437	0	0.113428	0.485738	0.00327582	-0.000790425	0.00734206
Lipopolysaccharide biosynthesis	0.225921	0.126473	0.256597	0.10457	1	0.115972	0.479701	-0.0306761	-0.0690436	0.00769144
Geraniol degradation	0.046181	0.0398901	0.0568148	0.0445858	1	0.121467	0.496788	-0.0106338	-0.024127	0.00285928
alpha-Linolenic acid metabolism	0.00796738	0.0105255	0.0107414	0.0117428	1	0.125417	0.507241	-0.00277401	-0.00633149	0.000783467
Ethylbenzene degradation	0.00531411	0.00702374	0.00715514	0.0077635	1	0.125956	0.503825	-0.00184103	-0.00420545	0.0005234
Glycine, serine and threonine metabolism	0.82277	0.0377068	0.831524	0.0294577	1	0.126166	0.49918	-0.00875423	-0.0200129	0.00250439
beta-Alanine metabolism	0.139568	0.0425556	0.15045	0.0444366	1	0.126367	0.494599	-0.0108815	-0.0248733	0.0031104
Vitamin B6 metabolism	0.172568	0.014926	0.17637	0.0155514	1	0.127529	0.493837	-0.00380145	-0.00870464	0.00110175
2-Oxocarboxylic acid metabolism	0.96865	0.106561	0.943764	0.0875919	0	0.129342	0.495586	0.0248862	-0.00738566	0.0571581
Oxidative phosphorylation	0.934877	0.0810629	0.953797	0.0687712	1	0.133175	0.499751	-0.0189202	-0.0437009	0.00586053
Phenylalanine, tyrosine and tryptophan biosynthesis	0.743725	0.049809	0.731082	0.0549816	0	0.138044	0.512734	0.0126431	-0.00411472	0.0294008
Carbapenem biosynthesis	0.0680573	0.0095286	0.0658301	0.00864595	0	0.141018	0.508221	0.00222713	-0.000748684	0.00520295
Pyrimidine metabolism	1.5695	0.114356	1.54249	0.112296	0	0.14801	0.523065	0.0270087	-0.00971111	0.0637285
Biosynthesis of ansamycins	0.104305	0.0141935	0.10067	0.0172103	0	0.151503	0.52521	0.00363482	-0.00134754	0.00861717
Sphingolipid metabolism	0.186492	0.0494305	0.19872	0.0562846	1	0.153798	0.5232	-0.0122274	-0.0290845	0.00462966
Limonene and pinene degradation	0.0420821	0.0349832	0.0506014	0.0384934	1	0.154073	0.519284	-0.00851935	-0.0202731	0.00323443
Lysine degradation	0.128805	0.0576922	0.142279	0.0625932	1	0.168978	0.564293	-0.0134744	-0.0327429	0.00579413
Phenylalanine metabolism	0.221648	0.0553479	0.23447	0.0593358	1	0.170337	0.563659	-0.0128211	-0.0312148	0.00557263
Caprolactam degradation	0.0309135	0.0320229	0.0385161	0.0366561	1	0.17193	0.558773	-0.0076026	-0.0185489	0.00334372
Fluorobenzoate degradation	0.00408371	0.00527489	0.005453	0.00736482	1	0.176142	0.567397	-0.00136929	-0.00335971	0.000621137
Isoquinoline alkaloid biosynthesis	0.00985732	0.00619766	0.0111599	0.00532741	1	0.177642	0.567209	-0.00130257	-0.00320481	0.00059967
Arginine and proline metabolism	0.359202	0.0360903	0.366873	0.0324333	1	0.178958	0.556757	-0.00767114	-0.0189064	0.00356413
Riboflavin metabolism	0.244274	0.0415178	0.235769	0.0353411	0	0.187459	0.573404	0.00850487	-0.0042	0.0212097
Fructose and mannose metabolism	0.877649	0.0861459	0.898515	0.11198	1	0.189753	0.575584	-0.0208657	-0.0521628	0.0104313
Ether lipid metabolism	0.00477598	0.00368623	0.00561129	0.00439326	1	0.200395	0.597901	-0.00083531	-0.0021188	0.000448183
Polycyclic aromatic hydrocarbon degradation	0.000957788	0.00197611	0.00148448	0.00324185	1	0.206442	0.610935	-0.00052669	-0.00134669	0.000293307
Starch and sucrose metabolism	1.00899	0.0787051	0.992186	0.08485	0	0.207275	0.608453	0.0167989	-0.00941792	0.0430158
Tyrosine metabolism	0.185364	0.0554096	0.197563	0.0642194	1	0.207584	0.604486	-0.0121984	-0.0312451	0.0068482
Primary bile acid biosynthesis	0.00080916	0.00121834	0.00107779	0.00144247	1	0.211332	0.59173	-0.000268633	-0.00069154	0.000154274
Metabolism of xenobiotics by cytochrome P450	0.0301423	0.0219983	0.0349308	0.0265976	1	0.22173	0.611438	-0.00478847	-0.0125	0.0029231
Tryptophan metabolism	0.10964	0.0525147	0.120695	0.0592538	1	0.222527	0.609021	-0.0110548	-0.0288917	0.00678216
Drug metabolism - cytochrome P450	0.030785	0.0221539	0.035586	0.0268685	1	0.224444	0.596333	-0.00480106	-0.0125785	0.00297644
Pentose and glucuronate interconversions	0.430628	0.0717558	0.44584	0.0836922	1	0.226143	0.596492	-0.0152124	-0.039949	0.0095241
Glyoxylate and dicarboxylate metabolism	0.667582	0.0375676	0.674854	0.0366873	1	0.23419	0.608893	-0.00727196	-0.0193104	0.00476644
Nonribosomal peptide structures	0.00650957	0.00385623	0.00731928	0.00471423	1	0.240904	0.617529	-0.000809711	-0.00216867	0.000549244
Novobiocin biosynthesis	0.107827	0.00778583	0.106367	0.0080526	0	0.259542	0.647076	0.00145988	-0.0010903	0.00401006
Phosphonate and phosphinate metabolism	0.0623473	0.025307	0.0669963	0.0254517	1	0.26405	0.653837	-0.004649	-0.0128484	0.00355041
Chlorocyclohexane and chlorobenzene degradation	0.010531	0.00564555	0.0116745	0.00717287	1	0.266883	0.651983	-0.00114351	-0.00317098	0.00088396
Inositol phosphate metabolism	0.120161	0.0138255	0.122588	0.0127103	1	0.270041	0.655299	-0.0024273	-0.0067641	0.00190951
Valine, leucine and isoleucine biosynthesis	0.502245	0.0646895	0.491682	0.0471868	0	0.272226	0.651909	0.0105632	-0.00841708	0.0295434
Degradation of aromatic compounds	0.131932	0.0527716	0.14203	0.0620693	1	0.276277	0.657285	-0.0100976	-0.0283598	0.0081647
Biosynthesis of siderophore group nonribosomal peptides	0.0247241	0.0275266	0.0296042	0.0294155	1	0.292675	0.687315	-0.00488011	-0.0140159	0.00425569
Penicillin and cephalosporin biosynthesis	0.00475234	0.00209885	0.00518108	0.0030251	1	0.295093	0.68855	-0.000428739	-0.00123487	0.000377387
Biosynthesis of unsaturated fatty acids	0.115126	0.0330219	0.120987	0.0389919	1	0.313303	0.721786	-0.00586081	-0.0173091	0.00558743
Citrate cycle (TCA cycle)	0.512161	0.0851893	0.52494	0.0653163	1	0.319104	0.725962	-0.0127785	-0.0380886	0.0125317
Monobactam biosynthesis	0.254811	0.0126112	0.252683	0.0140143	0	0.324547	0.733759	0.00212777	-0.00212737	0.00638292
D-Arginine and D-ornithine metabolism	0.00299171	0.00268458	0.00344576	0.00319255	1	0.338134	0.755096	-0.000454051	-0.00138783	0.000479733
Microbial metabolism in diverse environments	4.25221	0.251749	4.29171	0.254672	1	0.340877	0.75658	-0.0395018	-0.121251	0.0422471
Glycerolipid metabolism	0.406808	0.0473662	0.399595	0.0447605	0	0.343048	0.756785	0.00721325	-0.00778665	0.0222131
Styrene degradation	0.0185893	0.00958374	0.0199944	0.00864986	1	0.353628	0.775424	-0.00140516	-0.00439292	0.0015826
Histidine metabolism	0.400276	0.0448273	0.406997	0.0431849	1	0.353902	0.771379	-0.00672065	-0.0210143	0.00757302
Fatty acid degradation	0.224682	0.057191	0.233942	0.0670948	1	0.35609	0.771529	-0.00925946	-0.0290278	0.0105088
Fatty acid biosynthesis	0.47832	0.0340933	0.473217	0.034072	0	0.36131	0.778206	0.00510259	-0.00591701	0.0161222
Carbon fixation in photosynthetic organisms	0.495374	0.0263587	0.491579	0.0243676	0	0.366211	0.779537	0.00379535	-0.00448857	0.0120793
Nicotinate and nicotinamide metabolism	0.423007	0.0420058	0.429084	0.0402598	1	0.370098	0.774228	-0.00607665	-0.019446	0.00729267
Tropane, piperidine and pyridine alkaloid biosynthesis	0.0469604	0.00416971	0.04758	0.00477863	1	0.39182	0.805776	-0.00061965	-0.00204572	0.000806423
Glycosphingolipid biosynthesis - lacto and neolacto series	0.000127179	0.000216314	0.000152598	0.000178469	1	0.444105	0.908169	-2.54191e-05	-9.10002e-05	4.0162e-05
Sesquiterpenoid and triterpenoid biosynthesis	0.000938646	0.00262336	0.00130033	0.00384471	1	0.483526	0.961767	-0.000361679	-0.00137887	0.000655514
D-Alanine metabolism	0.0894663	0.0080571	0.088443	0.0101989	0	0.484939	0.95415	0.00102335	-0.0018648	0.00391151
N-Glycan biosynthesis	0.0163911	0.00643851	0.017098	0.00575776	1	0.485604	0.950321	-0.000706932	-0.00270808	0.00129422
Steroid degradation	0.000758117	0.00120435	0.00090422	0.00144894	1	0.494093	0.961764	-0.000146103	-0.000567301	0.000275095
Cysteine and methionine metabolism	0.929805	0.0376072	0.933863	0.0344275	1	0.496567	0.961439	-0.00405776	-0.0158376	0.00772206
One carbon pool by folate	0.649219	0.0749237	0.641068	0.0722034	0	0.500818	0.964539	0.00815146	-0.0157418	0.0320447
Benzoate degradation	0.129924	0.0461516	0.135292	0.0555848	1	0.512294	0.981448	-0.00536749	-0.0215164	0.0107814
Butanoate metabolism	0.615577	0.0775196	0.623387	0.0648064	1	0.513263	0.978156	-0.00781002	-0.0314034	0.0157834
Glycerophospholipid metabolism	0.573578	0.0294204	0.570578	0.03213	0	0.548142	1.01281	0.00300002	-0.00685325	0.0128533
Carbon fixation pathways in prokaryotes	0.859034	0.0899374	0.850739	0.0776023	0	0.553315	1.0172	0.00829558	-0.0193412	0.0359323
Zeatin biosynthesis	0.0435147	0.00863613	0.0427172	0.00756783	0	0.554803	1.01481	0.000797521	-0.00186918	0.00346423
Galactose metabolism	0.79144	0.0836317	0.799576	0.0904893	1	0.565133	1.01836	-0.00813594	-0.0360361	0.0197642
Biotin metabolism	0.315503	0.0238396	0.317792	0.0258497	1	0.570582	1.0181	-0.00228881	-0.010249	0.00567139
Pentose phosphate pathway	0.796552	0.0573972	0.80229	0.0683206	1	0.57103	1.01393	-0.00573834	-0.0257115	0.0142349
Various types of N-glycan biosynthesis	0.000115402	0.000234735	0.000139072	0.00030417	1	0.583642	1.02631	-2.36694e-05	-0.000108812	6.14732e-05
Tetracycline biosynthesis	0.116808	0.0275613	0.114518	0.0223013	0	0.586059	1.0207	0.00229001	-0.0060194	0.0105994
Carbon metabolism	2.65404	0.06095	2.64894	0.052385	0	0.590624	1.02375	0.00509453	-0.013612	0.0238011
Polyketide sugar unit biosynthesis	0.168579	0.0264124	0.166196	0.0297323	0	0.599977	1.03503	0.00238275	-0.00657919	0.0113447
Dioxin degradation	0.0163822	0.00759391	0.0157156	0.00818303	0	0.603077	1.03547	0.000666573	-0.00186249	0.00319564
Steroid biosynthesis	0.000355862	0.000904841	0.000455492	0.00151742	1	0.605995	1.0356	-9.96296e-05	-0.000480372	0.000281113
Acarbose and validamycin biosynthesis	0.0893947	0.0110904	0.0903632	0.0126715	1	0.614041	1.03959	-0.000968485	-0.00475636	0.00281939
Synthesis and degradation of ketone bodies	0.0285893	0.00863131	0.0278318	0.00999305	0	0.614442	1.03545	0.000757405	-0.00220812	0.00372293
Glycolysis / Gluconeogenesis	1.09174	0.0529942	1.08789	0.0432567	0	0.635062	1.05074	0.00384678	-0.0121701	0.0198637
Arachidonic acid metabolism	0.0178264	0.0151002	0.0189866	0.0149177	1	0.637452	1.04992	-0.00116021	-0.00601977	0.00369935
Alanine, aspartate and glutamate metabolism	0.908201	0.0601665	0.903545	0.0676279	0	0.652539	1.06993	0.00465623	-0.0157454	0.0250579
Pyruvate metabolism	0.999431	0.0745967	1.00373	0.0573321	1	0.701579	1.135	-0.00429775	-0.0264747	0.0178792
Carotenoid biosynthesis	0.00417058	0.00497785	0.00389098	0.00368453	0	0.705968	1.13204	0.000279598	-0.00118617	0.00174536
Nitrotoluene degradation	0.0642137	0.018384	0.0652423	0.0150873	1	0.714851	1.14125	-0.00102867	-0.00659368	0.00453634
Secondary bile acid biosynthesis	0.0272406	0.00868065	0.0277456	0.00822839	1	0.71707	1.1398	-0.00050501	-0.00325698	0.00224696
Drug metabolism - other enzymes	0.274133	0.0326804	0.272364	0.0283466	0	0.728201	1.15246	0.00176918	-0.00828958	0.0118279
Metabolic pathways	17.0656	0.333131	17.0463	0.3491	0	0.728925	1.14861	0.0192598	-0.0904272	0.128947
Retinol metabolism	0.0248285	0.0108046	0.0255008	0.0134365	1	0.72984	1.14509	-0.000672233	-0.00451153	0.00316706
Nitrogen metabolism	0.377032	0.0195715	0.378199	0.0234772	1	0.73622	1.15015	-0.00116729	-0.00800255	0.00566798
Sulfur metabolism	0.365535	0.0676245	0.369176	0.0797357	1	0.759156	1.1709	-0.00364112	-0.02707	0.0197878
Purine metabolism	1.83595	0.0994376	1.8312	0.0880609	0	0.760743	1.1684	0.00474838	-0.0260602	0.0355569
C5-Branched dibasic acid metabolism	0.311425	0.0307453	0.310022	0.0245562	0	0.763854	1.16336	0.0014034	-0.00783222	0.010639
Xylene degradation	0.017108	0.00769314	0.0167358	0.00976685	0	0.790388	1.19876	0.000372188	-0.00238956	0.00313394
Biosynthesis of type II polyketide products	0.000148849	0.00104629	0.000115076	0.000176195	0	0.803482	1.21356	3.37736e-05	-0.000236293	0.00030384
Fatty acid elongation	0.000279614	0.000855622	0.000317804	0.00126136	1	0.821028	1.22985	-3.81902e-05	-0.000371076	0.000294695
Biosynthesis of vancomycin group antibiotics	0.0501219	0.00782078	0.0504089	0.00889657	1	0.831775	1.24084	-0.000287003	-0.00295294	0.00237894
Chloroalkane and chloroalkene degradation	0.0983976	0.0305067	0.0974362	0.0249259	0	0.83673	1.23809	0.000961392	-0.00826154	0.0101843
Selenocompound metabolism	0.317733	0.0189365	0.317125	0.0169271	0	0.838153	1.23517	0.000608372	-0.00527645	0.00649319
Caffeine metabolism	0.000314	0.000860382	0.000339148	0.00125979	1	0.881766	1.26863	-2.51482e-05	-0.000358581	0.000308284
Flavonoid biosynthesis	0.00128183	0.0015782	0.00124711	0.00182429	0	0.899375	1.2788	3.4724e-05	-0.000507123	0.000576571
Streptomycin biosynthesis	0.262095	0.0317554	0.261448	0.0381264	0	0.90852	1.27684	0.000646201	-0.0104489	0.0117413
Atrazine degradation	0.0162175	0.0111785	0.015999	0.0130629	0	0.910999	1.2754	0.000218501	-0.00363845	0.00407545
Naphthalene degradation	0.0648115	0.0232845	0.065136	0.0208096	1	0.929378	1.25294	-0.000324538	-0.0075601	0.00691103
Cyanoamino acid metabolism	0.241266	0.0345307	0.241757	0.034569	1	0.930814	1.25024	-0.000491064	-0.0116594	0.0106773
Phenylpropanoid biosynthesis	0.136573	0.0328219	0.13616	0.0325711	0	0.938609	1.25608	0.00041267	-0.0101679	0.0109932
Fatty acid metabolism	0.529763	0.0403184	0.530077	0.0449977	1	0.963764	1.26646	-0.000313743	-0.013943	0.0133155
Staurosporine biosynthesis	0.000220063	0.0015402	0.000226745	0.000448729	1	0.973759	1.27499	-6.68238e-06	-0.000410608	0.000397243
Stilbenoid, diarylheptanoid and gingerol biosynthesis	0.00147623	0.00192854	0.00148269	0.00301864	1	0.986936	1.28761	-6.45507e-06	-0.000783829	0.000770919
Indole alkaloid biosynthesis	0	0	0	0	0	1	1.24658	0	0	0
Glycosylphosphatidylinositol (GPI)-anchor biosynthesis	0	0	0	0	0	1	1.22559	0	0	0
Clavulanic acid biosynthesis	0	0	0	0	0	1	1.21333	0	0	0
Other types of O-glycan biosynthesis	0	0	0	0	0	1	1.20132	0	0	0
Brassinosteroid biosynthesis	0	0	0	0	0	1	1.18954	0	0	0
Biosynthesis of type II polyketide backbone	0	0	0	0	0	1	1.11656	0	0	0
Glycosaminoglycan biosynthesis - chondroitin sulfate / dermatan sulfate	0	0	0	0	0	1	1.05202	0	0	0
Mannose type O-glycan biosynthesis	0	0	0	0	0	1	1.04	0	0	0
Glycosaminoglycan biosynthesis - heparan sulfate / heparin	0	0	0	0	0	1	1.02247	0	0	0
Biosynthesis of 12-, 14- and 16-membered macrolides	0	0	0	0	0	1	1.00831	0	0	0
Bile secretion	1.49149e-05	3.67038e-05	8.86923e-05	0.000115313	1	4.04693e-08	7.36541e-06	-7.37774e-05	-9.87453e-05	-4.88096e-05
Synaptic vesicle cycle	6.74449e-06	2.41534e-05	4.91326e-05	7.80133e-05	1	2.0339e-06	0.00024678	-4.23881e-05	-5.92182e-05	-2.55579e-05
Vasopressin-regulated water reabsorption	6.74449e-06	2.41534e-05	4.91326e-05	7.80133e-05	1	2.0339e-06	0.000185085	-4.23881e-05	-5.92182e-05	-2.55579e-05
Oxytocin signaling pathway	3.0785e-05	8.43043e-05	0.000117098	0.000139341	1	2.93275e-06	0.000213504	-8.63133e-05	-0.000121461	-5.11654e-05
Regulation of lipolysis in adipocytes	1.60328e-05	5.5601e-05	7.13977e-05	9.94002e-05	1	1.41941e-05	0.000738091	-5.53649e-05	-7.97609e-05	-3.09688e-05
Retrograde endocannabinoid signaling	1.60328e-05	5.5601e-05	7.13977e-05	9.94002e-05	1	1.41941e-05	0.00064583	-5.53649e-05	-7.97609e-05	-3.09688e-05
Renin secretion	5.78151e-07	2.21578e-06	4.51665e-06	8.61085e-06	1	3.78498e-05	0.00137773	-3.9385e-06	-5.75897e-06	-2.11802e-06
Longevity regulating pathway - multiple species	0.0644911	0.011581	0.0712043	0.0134296	1	0.0010952	0.026577	-0.00671314	-0.010695	-0.00273127
Longevity regulating pathway	0.0211146	0.0110481	0.0268951	0.0126552	1	0.00295298	0.0511851	-0.00578049	-0.00955818	-0.0020028
Progesterone-mediated oocyte maturation	0.034479	0.00561687	0.0323393	0.00503208	0	0.0167917	0.169783	0.00213968	0.000392871	0.00388649
Estrogen signaling pathway	0.034479	0.00561687	0.0323393	0.00503208	0	0.0167917	0.165194	0.00213968	0.000392871	0.00388649
Antigen processing and presentation	0.034479	0.00561687	0.0323393	0.00503208	0	0.0167917	0.160847	0.00213968	0.000392871	0.00388649
Proximal tubule bicarbonate reclamation	0.0129944	0.00635867	0.015189	0.0076009	1	0.0523347	0.307255	-0.00219463	-0.00441172	2.24537e-05
Prolactin signaling pathway	0.0293611	0.00912309	0.0267357	0.00660973	0	0.0540913	0.312527	0.00262537	-4.70307e-05	0.00529777
Insulin signaling pathway	0.0751327	0.0136436	0.0713065	0.00920085	0	0.056377	0.320644	0.00382622	-0.000106056	0.0077585
NOD-like receptor signaling pathway	0.0358302	0.00566455	0.0342731	0.00570562	0	0.0958471	0.43072	0.0015571	-0.000279273	0.00339346
Glucagon signaling pathway	0.246077	0.0321932	0.237844	0.0308537	0	0.114304	0.478238	0.00823293	-0.00201313	0.018479
Protein digestion and absorption	0.0156912	0.0113361	0.018056	0.0101259	1	0.186231	0.574475	-0.00236476	-0.00588679	0.00115728
GnRH signaling pathway	3.75019e-05	0.000136656	1.47426e-05	3.72659e-05	0	0.208012	0.600924	2.27593e-05	-1.29747e-05	5.84934e-05
Fc gamma R-mediated phagocytosis	3.75019e-05	0.000136656	1.47426e-05	3.72659e-05	0	0.208012	0.596192	2.27593e-05	-1.29747e-05	5.84934e-05
Taste transduction	3.0498e-05	0.000115295	1.20098e-05	2.69168e-05	0	0.222561	0.600091	1.84883e-05	-1.14927e-05	4.84693e-05
Plant-pathogen interaction	0.144621	0.0173516	0.141274	0.017375	0	0.24018	0.620038	0.00334739	-0.00226518	0.00895996
Glutamatergic synapse	0.0856873	0.0107797	0.0835719	0.0120836	0	0.25396	0.641954	0.00211534	-0.00153557	0.00576625
Longevity regulating pathway - worm	0.153773	0.0114255	0.155788	0.0118706	1	0.289861	0.685125	-0.00201421	-0.00576327	0.00173485
RIG-I-like receptor signaling pathway	0.00275026	0.00305958	0.00322755	0.00354469	1	0.371117	0.771922	-0.000477286	-0.00152881	0.000574242
Toll and Imd signaling pathway	0.000339585	0.00113554	0.0005127	0.00127364	1	0.375158	0.775894	-0.000173115	-0.000557802	0.000211571
Salivary secretion	0.0101626	0.00780686	0.00920891	0.00771967	0	0.454126	0.918345	0.000953733	-0.00155955	0.00346701
Carbohydrate digestion and absorption	0.0123799	0.0092518	0.0113512	0.00795981	0	0.474577	0.949154	0.00102876	-0.00181166	0.00386919
Dopaminergic synapse	0.000626067	0.00111932	0.000752259	0.00140199	1	0.533108	1.00545	-0.000126191	-0.000525332	0.000272949
Serotonergic synapse	0.000626067	0.00111932	0.000752259	0.00140199	1	0.533108	1.00026	-0.000126191	-0.000525332	0.000272949
PPAR signaling pathway	0.101295	0.0184441	0.102934	0.0178209	1	0.582509	1.02929	-0.00163968	-0.00752707	0.00424772
Renin-angiotensin system	0.00367804	0.00486063	0.00406254	0.00500388	1	0.633014	1.05213	-0.000384501	-0.00197364	0.00120464
Mineral absorption	0.00507814	0.00480937	0.0047467	0.00472248	0	0.671786	1.09655	0.000331437	-0.00121283	0.0018757
Circadian rhythm - plant	0.000366109	0.00102279	0.000397602	0.00126502	1	0.863914	1.26291	-3.14933e-05	-0.000393965	0.000330979
GABAergic synapse	0.0902069	0.0117836	0.0905451	0.0145506	1	0.872971	1.27105	-0.000338203	-0.00451096	0.00383455
Thyroid hormone synthesis	0.0174186	0.0149844	0.0177997	0.0152211	1	0.877293	1.27225	-0.000381128	-0.00525467	0.00449241
Cardiac muscle contraction	0.000529586	0.00188262	0.000557172	0.000785161	1	0.913767	1.27437	-2.75864e-05	-0.000533406	0.000478234
Adipocytokine signaling pathway	0.0571525	0.0172317	0.0573215	0.0184201	1	0.953487	1.26207	-0.000169016	-0.0058888	0.00555077
Long-term potentiation	0	0	0	0	0	1	1.29078	0	0	0
Long-term depression	0	0	0	0	0	1	1.28622	0	0	0
Olfactory transduction	0	0	0	0	0	1	1.28169	0	0	0
Complement and coagulation cascades	0	0	0	0	0	1	1.27719	0	0	0
Dorso-ventral axis formation	0	0	0	0	0	1	1.26829	0	0	0
Osteoclast differentiation	0	0	0	0	0	1	1.26389	0	0	0
Vascular smooth muscle contraction	0	0	0	0	0	1	1.25952	0	0	0
Neurotrophin signaling pathway	0	0	0	0	0	1	1.25517	0	0	0
Insulin secretion	0	0	0	0	0	1	1.25086	0	0	0
Axon guidance	0	0	0	0	0	1	1.22148	0	0	0
Melanogenesis	0	0	0	0	0	1	1.21739	0	0	0
Leukocyte transendothelial migration	0	0	0	0	0	1	1.18182	0	0	0
Circadian entrainment	0	0	0	0	0	1	1.17799	0	0	0
Phototransduction	0	0	0	0	0	1	1.16667	0	0	0
Gastric acid secretion	0	0	0	0	0	1	1.15924	0	0	0
Endocrine and other factor-regulated calcium reabsorption	0	0	0	0	0	1	1.14465	0	0	0
Aldosterone-regulated sodium reabsorption	0	0	0	0	0	1	1.12346	0	0	0
Vitamin digestion and absorption	0	0	0	0	0	1	1.09309	0	0	0
Ovarian steroidogenesis	0	0	0	0	0	1	1.08982	0	0	0
Phototransduction - fly	0	0	0	0	0	1	1.08657	0	0	0
Aldosterone synthesis and secretion	0	0	0	0	0	1	1.08333	0	0	0
Thyroid hormone signaling pathway	0	0	0	0	0	1	1.08012	0	0	0
Cytosolic DNA-sensing pathway	0	0	0	0	0	1	1.07692	0	0	0
Cholinergic synapse	0	0	0	0	0	1	1.06745	0	0	0
Pancreatic secretion	0	0	0	0	0	1	1.06122	0	0	0
Fat digestion and absorption	0	0	0	0	0	1	1.04899	0	0	0
Hematopoietic cell lineage	0	0	0	0	0	1	1.04298	0	0	0
Inflammatory mediator regulation of TRP channels	0	0	0	0	0	1	1.03116	0	0	0
Adrenergic signaling in cardiomyocytes	0	0	0	0	0	1	1.01961	0	0	0
Platelet activation	0	0	0	0	0	1	1.01111	0	0	0
