## Supplementary data 6 for "Association of gut microbiota with cerebral cortex and cerebrovascular abnormality in human mild traumatic brain injury"

### Sheet: Sheet1
Supplementary data 6: The level of serum blood molecules of 56 mTBI patients and 46 health controls.
Sample_ID	group	age	educational level	gender(1:male;2:female)	BMI	smoking	drinking	constipation	beta-NGF	CCL2-MCP	NSE	ICAM	IL-1beta	IL-4	IL-6	IL-8	IL-10	IL-12	INF-gamma	Synulein-alpha	TNF-a	UCH-L1	BDNF	VEGF-A	Park7/DJ-1	GDF-15	GDNF
F1	mTBI	43	3	2	22.58	Smoker	Never drink	Non-constipated	3.55	404.09	8366	467798	5.91	6.38	1.23	9.95	0.18	37.25	11.53	535.08	3.08	331.34	21722	255.34	12344	710.65	53.4
F10	mTBI	51	6	2	24.91	Never smoke	Never drink	Non-constipated	0.77	175.76	8083	429323	3.38	22.16	0.73	3.92	0.16	11.29	7.55	573.11	2.57	149.88	14085	231.75	20378	978.27	60.62
F12	mTBI	65	3	1	24.91	Never smoke	drinker	Non-constipated	0.64	425.45	2119	93172	2.51	4.14	2.18	6.15	2.29	24.74	10.12	716.4	4.44	156.57	25304	136.09	32301	839.29	10.4
F13	mTBI	54	8	1	22.86	Never smoke	Never drink	Non-constipated	0.83	334.56	4913	606398	2.85	11.64	1.08	7.3	0.04	24.74	6.5	491.07	2.68	331.34	20356	315.13	21951	798.29	10.41
F15	mTBI	22	9	2	18.73	Never smoke	Never drink	Non-constipated	4.38	275.83	7046	279516	2.85	15.18	3.56	5.94	0.07	33.86	12.28	495.3	4.61	230.84	19047	34.61	22439	533.07	10.46
F16	mTBI	30	7	1	19.72	Never smoke	Never drink	Non-constipated	4.09	210.47	5447	444318	2.6	0.01	0.61	5.18	0.37	19.42	14.69	553.77	2.57	149.88	36662	46.56	45358	561.24	12.39
F17	mTBI	51	8	1	23.88	Never smoke	drinker	Non-constipated	2.13	198.2	4999	118483	1.8	0.56	5.38	6.36	0.12	20.81	11.64	474.5	2.57	96.5	41324	176.01	78560	1647	11.2
F20	HC	50	7	2	22.22	Never smoke	Never drink	Non-constipated	2.13	203.37	5263	606398	1.84	8.47	0.75	8.38	0.35	18.32	13.43	360.54	2.99	202.65	17852	23.04	12305	556.87	13.93
F23	HC	52	5	1	23.03	Smoker	drinker	Non-constipated	2.5	206.89	31642	518548	1.68	1.14	0.63	5.55	1.81	17.04	13.43	553.77	2.99	119.5	17852	202.89	34464	566.51	11.88
F26	HC	44	5	1	25.95	Smoker	drinker	Non-constipated	6.39	299.24	11843	116467	2.98	5.24	0.79	9.61	2.29	15.61	7.55	389.49	2.57	149.88	26902	18.26	52935	3018	12.39
F28	HC	31	6	1	26.99	Never smoke	Never drink	Non-constipated	4.85	304.42	8366	208772	2.26	22.16	1.16	9.61	1.1	9.45	9.05	508.22	3.22	96.5	7312	33.31	22439	430.44	13.4
F3	mTBI	29	8	1	25.31	Never smoke	Never drink	Non-constipated	4.53	346.25	11010	444318	1.94	22.16	0.61	13.32	1.1	18.09	8.28	535.08	1.86	96.5	12639	284.68	22510	698.12	58.2
F31	HC	23	12	2	18.87	Never smoke	Never drink	Non-constipated	9.98	174.26	3546	205219	2.76	18.03	0.88	6.36	0.04	46.28	44.17	517.02	1.9	1782	28973	125.23	22827	601.13	11.4
F32	HC	29	8	1	29.41	Never smoke	Never drink	Non-constipated	3.42	328.87	10457	826382	2.1	18.03	1.01	12.65	1.32	26.95	10.73	508.22	3.61	225.82	18475	27.72	23220	477.1	12.36
F33	mTBI	34	11	2	21.09	Never smoke	Never drink	Non-constipated	4.53	291.63	9434	61184	5.64	0.56	1.01	8.38	0.22	20.81	10.73	553.77	2.2	1102	23403	62.41	58678	448.99	55.8
F34	mTBI	50	6	1	34.05	Smoker	Never drink	Non-constipated	1.44	312.36	13184	129102	2.98	18.03	16.12	14.51	1.1	12.29	9.05	613.85	1.86	149.88	41334	176.87	78562	1627	11.4
F35	mTBI	32	11	1	29.54	Never smoke	Never drink	Non-constipated	5.38	323.27	11200	205219	2.79	0.56	1.73	15.28	0.73	30.4	5.07	563.36	2.57	149.88	31288	36.15	70873	497.69	55.8
F36	mTBI	38	4	1	22.32	Smoker	drinker	Non-constipated	1.98	205.12	10916	153279	3.59	0.01	6.17	7.82	0.9	13.34	7.55	525.97	2.2	225.82	17492	370.96	31427	741.08	10
F38	mTBI	45	11	1	18.49	Never smoke	Never drink	Non-constipated	4.85	289.14	6692	763004	3.17	18.03	2.98	12.87	2.68	18.09	6.23	508.22	3.85	225.82	23809	176.87	35976	1493	60.62
F4	mTBI	50	11	1	27.48	Never smoke	Never drink	Non-constipated	1.44	217.82	16622	270083	3.17	0.56	1.01	9.78	0.73	18.09	5.07	525.97	3.4	96.5	16040	243.44	21312	1040	55.8
F42	mTBI	59	5	1	20.96	Never smoke	Never drink	Non-constipated	1.12	221.5	16721	329037	3.01	0.87	0.97	8.54	0.98	18.04	6.9	527.93	3.1	100.78	20350	310.13	21961	799.29	57.41
F43	HC	52	0	2	28.44	Never smoke	Never drink	Non-constipated	2.4	299.54	11609	70672	2.08	8.34	1.03	9.78	0.54	17.78	17.45	642.91	4.77	201.56	22801	84.83	25304	964.58	12.38
F44	HC	27	15	2	19.53	Never smoke	Never drink	Non-constipated	4.85	233.31	6522	135924	3.17	22.16	0.61	7.05	0.73	274.7	7.55	499.57	2.57	149.88	21206	143.95	24450	207.54	11.4
F45	HC	40	20	1	27.78	Smoker	drinker	Non-constipated	2.13	90.76	10104	256527	3.17	0.01	0.61	9.95	0.37	13.34	6.23	454.57	2.96	96.5	23403	62.41	43827	489.22	11.4
F46	HC	40	5	2	20.28	Never smoke	Never drink	Constipation	2.3	263.09	4509	527525	2.98	18.03	0.79	6.59	1	23.76	10.73	563.36	2.76	96.5	19075	245.81	9510	469.61	58.2
F47	HC	30	15	2	15.79	Never smoke	drinker	Constipation	3.42	174.26	7292	96427	2.43	22.16	2.44	3.92	1.1	36.05	6.23	558.54	2.57	225.82	21206	143.95	24450	207.54	11.4
F48	HC	55	0	2	21	Never smoke	Never drink	Non-constipated	1.44	287.9	6867	289280	3.17	18.03	1.51	14.51	0.06	18.09	14.69	613.85	2.76	149.88	38160	84.83	63937	1347	9.55
F49	mTBI	54	11	1	18.37	Smoker	drinker	Non-constipated	1.66	226.1	7091	423180	3.29	20.91	0.78	4.57	2.1	12.87	7.01	563.95	2.65	178.43	23809	176.87	58678	1493	59.41
F50	HC	31	17	1	25.71	Smoker	Never drink	Non-constipated	3.42	323.27	9763	96427	2.43	18.03	0.5	5.18	0.37	11.29	26.51	635.29	0.8	149.88	17250	54.58	26187	350.29	14.47
F51	HC	60	5	2	22.6	Never smoke	Never drink	Non-constipated	2.93	241.45	11691	763004	2.79	27.23	0.73	14.76	1.32	26.95	10.73	535.08	3.4	274.38	27908	72.45	31630	701.56	11.4
F52	HC	43	11	2	22.43	Never smoke	drinker	Non-constipated	2.3	177.28	15387	78476	2.98	18.03	0.61	5.55	1.1	20.81	12.6	573.11	2.2	149.88	21206	19.05	61779	547.39	10.46
F53	HC	48	5	2	22.03	Never smoke	Never drink	Constipation	2.93	317.77	16622	400833	1.84	8.47	1.02	7.3	0.67	21.05	17.84	583.03	2.24	119.5	9140	27.75	10014	453.19	11.88
F54	HC	60	6	2	24.97	Never smoke	Never drink	Non-constipated	3.15	281.6	6541	40651	2.78	0.87	1.02	8.67	0.37	20.41	9.78	512.89	2.2	96.22	21850	54.58	33301	751.42	11.4
F55	HC	24	15	2	18.37	Never smoke	Never drink	Constipation	62.66	724.35	6926	131337	18.07	77.58	0.73	29.83	1.32	315.13	64.72	499.57	14.88	8353	12884	39.84	9350	338.47	10.46
F56	HC	51	5	2	21.78	Never smoke	Never drink	Non-constipated	3.42	214.12	14366	219805	3.17	18.03	1.51	8.09	0.59	14.45	7.55	593.13	3.4	96.5	11824	20.3	21312	493.81	12.38
F57	HC	26	11	1	20.52	Smoker	Never drink	Non-constipated	5.76	307.04	5354	429323	2.56	13.6	0.63	7.3	0.22	13.51	13.43	466.42	3.85	202.65	22801	116.28	66170	445.48	12.38
F58	HC	25	15	1	22.72	Smoker	drinker	Non-constipated	2.5	180.35	20425	826382	3.17	22.16	0.73	27.85	0.9	30.4	9.05	417.18	4.44	149.88	62011	27.75	12237	2251	25.2
F59	HC	54	0	2	21.37	Never smoke	Never drink	Non-constipated	2.5	390.45	22255	705242	2.18	8.47	1.02	12.22	0.86	27.19	17.84	668.86	4.79	202.65	15831	54.58	19559	661.17	12.38
F6	mTBI	66	9	2	22.68	Never smoke	Never drink	Non-constipated	5.76	374.05	9353	294288	2.85	6.38	6.84	14.26	2.68	19.49	20.61	598.24	4.98	65.26	25504	139.09	33301	939.29	10.46
F60	mTBI	55	0	2	23.44	Never smoke	Never drink	Non-constipated	4.38	301.82	9932	429323	3.22	15.18	1.39	21.91	0.67	27.61	8.82	754.26	3.98	230.84	17117	231.75	7103	585.02	14.6
F61	HC	28	20	1	23.24	Never smoke	Never drink	Non-constipated	1.44	199.91	10822	194918	1.54	13.6	0.51	6.15	0.4	9.54	11.64	635.29	2.41	119.5	19789	33.31	38203	423.11	12.38
F62	mTBI	55	8	1	23.12	Never smoke	Never drink	Non-constipated	0.83	334.56	4913	606398	2.85	11.64	1.08	7.3	0.04	24.74	6.5	491.07	2.68	331.34	18404	46.56	46143	655	10.46
F63	HC	31	16	1	23.6	Never smoke	Never drink	Non-constipated	10.69	237.34	14243	79835	4.5	13.6	0.75	25.13	0.4	38.19	17.84	486.87	6.85	2690	7312	33.31	22439	430.44	13.4
F64	HC	25	18	2	19.14	Never smoke	Never drink	Non-constipated	2.93	174.26	4210	86990	3.17	0.06	1.73	5.55	0.12	18.09	12.6	539.69	0.8	59.98	12884	39.84	9350	338.47	10.46
F65	mTBI	40	15	2	21.08	Never smoke	Never drink	Non-constipated	2.7	425.45	10368	175842	2.85	6.38	0.57	13.55	0.28	22.03	7.61	635.29	2.34	230.84	27908	54.58	46942	764.43	59.41
F66	HC	31	22	1	25.35	Never smoke	Never drink	Non-constipated	4.38	256.4	8014	527525	1.68	8.47	0.88	7.05	1.32	24	11.64	399.65	2.59	67.55	27908	19.15	35061	456.76	11.89
F67	HC	46	16	2	21.78	Never smoke	Never drink	Constipation	0.96	205.12	5935	492520	1.54	1.95	0.75	4.06	0.3	15.81	10	517.02	1.31	202.65	18796	54.58	20593	708.17	11.4
F68	HC	25	16	1	26.23	Never smoke	Never drink	Non-constipated	3.68	247.75	8658	201727	1.27	5.7	0.88	14.02	0.22	21.05	44.17	342.44	2.59	202.65	15561	15.69	59694	493.81	11.4
F7	mTBI	43	14	2	23.44	Never smoke	Never drink	Non-constipated	1.32	383.81	14243	444318	2.19	6.38	0.81	8.67	0.07	27.61	11.53	373.13	3.5	230.84	44730	72.45	17951	764.43	11.4
F70	HC	36	8	1	23.94	Never smoke	drinker	Non-constipated	2.5	296.68	9847	140672	2.18	3.24	0.95	7.3	0.4	17.04	10	508.22	2.99	67.55	18476	17.86	36286	493.81	12.38
F71	HC	48	5	1	24.68	Smoker	drinker	Non-constipated	1.84	229.34	9115	585059	3.38	18.03	0.61	10.84	0.59	20.81	7.55	458.48	1.86	149.88	34530	62.41	40222	1324	10.46
F72	HC	33	15	1	23.03	Smoker	drinker	Non-constipated	2.13	279.38	5447	400833	2.98	0.01	1.01	8.97	0.47	20.81	6.23	466.42	2.2	96.5	21850	33.12	63937	791.13	10.46
F73	HC	52	8	2	22.21	Never smoke	Never drink	Non-constipated	1.2	203.37	6578	1260350	2.98	18.03	1.16	2.64	0.37	23.76	10.73	563.36	1.28	96.5	36662	72.45	67316	689.62	10.46
F74	HC	29	15	1	21.8	Smoker	Never drink	Non-constipated	2.5	252.04	12849	555404	2.6	0.56	0.55	9.61	0.47	23.76	7.55	563.36	4.98	149.88	19789	33.31	38203	423.11	12.38
F75	HC	25	11	1	28.06	Smoker	drinker	Non-constipated	4.09	265.36	16200	186730	2.79	18.03	0.73	7.82	0.47	23.76	7.55	646.28	1.86	96.5	12237	27.75	21681	375.2	13.93
F76	HC	50	4	1	20.52	Smoker	drinker	Non-constipated	2.13	237.34	15255	205219	1.54	2.52	1.34	6.15	0.1	13.51	10	573.11	3.85	67.55	15036	165.13	60728	1269	12.38
F77	HC	50	15	1	18.78	Smoker	drinker	Non-constipated	1.05	205.1	15681	501981	1.62	1.1	0.67	5.98	1.54	17.07	13.41	543.66	2.99	109.1	15036	165.13	60728	1269	12.38
F78	HC	51	2	2	30.84	Never smoke	Never drink	Non-constipated	2.32	276.4	6785	197840	3.1	18.47	2.67	11.78	0.45	19.45	6.78	509.51	1.89	210.78	30100	54.58	32177	2034	11.89
F79	HC	48	7	2	22.04	Never smoke	Never drink	Non-constipated	2.5	390.45	22255	705242	2.18	8.47	1.02	12.22	0.86	27.19	17.84	668.86	4.79	202.65	28973	37.76	39538	764.43	9.55
F8	mTBI	60	0	2	21.78	Never smoke	Never drink	Non-constipated	1.32	383.81	12204	129102	2.68	4.14	1.96	126.15	0.01	22.03	21.3	379.59	2.34	156.57	18476	249.28	50278	672.62	55.8
F80	HC	30	17	1	22.06	Never smoke	Never drink	Non-constipated	2.13	284.22	13881	826382	3.59	18.03	1.01	7.3	1.68	72.01	10.73	450.68	1.28	149.88	27908	19.15	35061	456.76	11.89
F9	mTBI	18	8	2	18.83	Never smoke	Never drink	Non-constipated	4.38	239.39	5173	54724	3.61	6.38	1.23	8.09	0.82	54.25	19.37	635.29	1.56	1065	11342	222.54	26167	567.02	54.6
H0104	mTBI	22	14	1	28.37	Smoker	drinker	Non-constipated	3.42	193.16	9273	120535	2.43	18.03	1.16	6.59	0.32	15.61	10.73	603.4	1.56	344.34	9960	222.54	10328	640.72	58.2
H0105	mTBI	33	11	2	16.42	Never smoke	Never drink	Non-constipated	1.84	186.64	8510	536659	2.43	22.16	7.45	4.67	0.66	20.81	35	624.47	2.96	149.88	18666	257.74	33538	778.63	18.2
H0107	mTBI	20	16	2	24.65	Never smoke	Never drink	Non-constipated	2.13	245.63	7946	452.36	2.79	0	1.16	8.09	0.9	15.61	116.02	466.42	1.28	59.98	12369	260.15	12304	594.01	55.8
H0109	mTBI	35	9	2	16.6	Never smoke	Never drink	Non-constipated	2.13	277	3486	733420	4.27	18.03	5.86	4.83	1.1	46.28	7.55	454.57	2.57	149.88	22613	16.59	43827	3584	10.46
H0214	mTBI	44	6	2	26.08	Never smoke	Never drink	Non-constipated	91.4	123.62	19567	309840	2.79	0.56	0.61	16.08	1.95	11.29	7.55	741.42	1.71	149.88	16603	84.83	15381	655	11.4
H0217	mTBI	26	16	1	20.28	Smoker	Never drink	Non-constipated	227.01	289.14	11996	153279	115.34	249.29	21.59	113.81	5.1	1288	553.24	668.86	98.3	11475	12369	252.94	10917	810.79	35.8
H0219	mTBI	49	11	1	30.47	Smoker	drinker	Non-constipated	3.68	317.77	5884	361604	2.1	0.01	0.86	5.74	0.08	16.82	7.55	767.32	2.03	149.88	48320	72.45	82714	391.38	39.1
H0302	mTBI	40	6	2	23.44	Never smoke	Never drink	Non-constipated	4.85	188.25	3607	126905	2.43	0.01	0.86	8.38	0.73	20.81	7.55	499.57	2.96	149.88	19493	245.81	8853	710.65	10.46
H0305	mTBI	50	6	1	21.48	Smoker	drinker	Non-constipated	2.7	269.8	8510	133611	4.03	15.18	2.35	1225	0.04	30.65	10.12	269.29	2.68	535.82	14709	264.99	11549	664.05	53.4
H0307	mTBI	40	9	2	26.67	Never smoke	Never drink	Non-constipated	0.97	214.12	5447	79835	2.6	0.56	0.86	9.29	0.22	18.09	6.23	458.48	2.57	149.88	20801	262.57	7103	563.42	57
H0309	mTBI	34	6	1	25.95	Smoker	drinker	Non-constipated	2.5	110.57	12630	678466	2.6	18.03	0.67	2.35	2.48	19.42	9.05	613.85	1.28	225.82	11844	315.13	17043	674.81	57
H0408	mTBI	39	6	1	23.15	Smoker	drinker	Constipation	2.7	429.11	8808	118483	3.82	4.14	1.08	6.59	0.54	27.61	10.12	573.11	2.01	230.84	16391	269.87	11549	1016	11.4
H0502	mTBI	60	9	2	20.03	Never smoke	Never drink	Non-constipated	1.44	304.42	7418	349400	2.98	0.56	0.93	13.32	0.19	20.81	7.55	535.08	2.57	344.34	17117	252.94	5764	487.68	14.6
H0604	mTBI	25	16	1	26.23	Smoker	Never drink	Non-constipated	14.43	267.65	11105	219805	59.05	84.54	1.33	65.7	7.7	1610	1283	967.43	90.21	22221	12369	252.94	10917	810.79	10.9
H0606	mTBI	40	6	2	20.96	Never smoke	Never drink	Non-constipated	2.5	194.83	7678	48528	2.43	0.56	1.01	7.3	0.9	13.34	7.55	328.06	1.56	149.88	28973	139.09	29531	533.07	11.4
H0608	mTBI	33	9	1	20.03	Smoker	drinker	Non-constipated	3.17	241.45	11691	212387	4.03	4.14	1.23	7.82	0.11	12.86	50.9	598.24	2.87	102.95	13488	229.44	11747	692.74	10.46
H0612	mTBI	20	9	1	23.44	Smoker	drinker	Non-constipated	1.71	186.64	4210	167016	2.19	4.14	1.73	7.56	0.18	22.03	7.61	319.72	2.01	230.84	15696	282.19	6355	626.36	55.8
H0613	mTBI	52	9	1	17.63	Smoker	drinker	Constipation	3.68	161.31	6248	705242	2.98	5.24	1.33	8.97	0.32	22.25	7.55	417.18	1.86	149.88	17492	260.15	12544	1496	55.8
H0617	mTBI	22	12	1	27.34	Never smoke	Never drink	Non-constipated	1.44	193.16	11492	733420	2.79	0.56	1.33	7.05	0.9	18.09	17.03	563.36	4.44	344.34	15696	309.97	16416	626.36	10.93
H0619	mTBI	42	16	2	18.6	Never smoke	Never drink	Non-constipated	3.42	233.31	6750	509723	3.59	31.24	1.16	10.29	1.1	393.92	10.73	525.97	4.98	344.34	28433	176.87	22827	1041	13.43
N011	mTBI	23	16	2	19.52	Never smoke	Never drink	Non-constipated	4.69	241.45	37289	606398	3.22	13.6	2.64	5.74	0.28	30.65	20.61	578.05	3.5	230.84	20131	31.36	15119	388.3	11.88
N013	mTBI	18	10	1	22.4	Smoker	drinker	Constipation	15.36	245.63	9597	763004	3.17	22.16	1.16	1.89	2.29	20.81	14.69	495.3	2.57	149.88	20356	289.68	34645	1074	55.8
N014	mTBI	34	12	2	21.09	Never smoke	Never drink	Non-constipated	4.53	291.63	9434	61184	5.64	0.56	1.01	8.38	0.22	20.81	10.73	553.77	2.2	1102	23403	62.41	35976	448.99	11.4
N016	mTBI	32	16	2	21.48	Never smoke	Never drink	Non-constipated	1.2	210.47	4913	194918	2.79	0.56	2.18	6.04	0.9	11.29	22.83	435.47	1.28	225.82	6458	264.99	5654	610.19	53.4
N017	mTBI	34	13	1	22.34	Smoker	Never drink	Non-constipated	16.71	183.47	14243	219805	3.61	20.69	1.08	21.17	0.44	87.75	13.05	657.47	6.58	2832	13488	229.44	11747	692.74	58.2
W0103	mTBI	44	16	1	27.64	Never smoke	Never drink	Constipation	2.3	364.54	5935	191601	2.79	22.16	2.98	7.05	0.28	15.61	6.23	420.77	1.56	96.5	16391	269.87	57017	1016	60.62
W0109	mTBI	37	9	2	17.93	Never smoke	Never drink	Non-constipated	1.71	123.62	4667	678466	2.51	11.64	4.57	12.87	0.28	30.65	10.12	657.47	3.08	535.82	11844	282.19	9239	735.72	12.6
W0202	mTBI	33	9	1	21.26	Smoker	Never drink	Non-constipated	0.64	255.89	8658	400833	2.85	6.38	0.94	8.67	0.18	35.53	10.12	499.57	3.98	331.34	19493	274.77	15874	662.26	55.8
W0203	mTBI	19	9	1	17.04	Never smoke	Never drink	Non-constipated	2.93	214.12	8014	178886	2.98	0.56	1.96	4.44	0.28	15.61	6.23	392.85	1.86	96.5	16391	262.57	0	543.61	55.8
W0204	mTBI	38	6	2	20.7	Never smoke	Never drink	Non-constipated	4.69	256.4	7878	158632	2.85	6.38	1.73	5.94	0.07	19.49	8.82	651.86	1.43	230.84	19075	245.81	9510	469.61	58.2
W0205	mTBI	62	0	2	17.51	Never smoke	Never drink	Non-constipated	1.32	383.81	12204	129102	2.68	4.14	1.96	126.15	0.01	22.03	21.3	379.59	2.34	156.57	18476	249.28	5985	672.62	10.92
W0303	mTBI	48	6	1	29.38	Smoker	Never drink	Non-constipated	19.83	181.9	8658	969369	2.79	22.16	20.5	7.82	0.73	20.81	45.82	379.59	2.96	149.88	41334	176.87	78562	1627	54.6
W0304	mTBI	32	6	1	17.63	Smoker	Never drink	Non-constipated	1.05	328.87	8510	73268	3.04	4.14	0.94	9.29	0.11	30.65	37.89	389.49	2.68	331.34	18666	217.99	50278	760.76	55.8
W0305	HC	51	9	2	19.29	Smoker	drinker	Non-constipated	2.5	390.45	22255	705242	2.18	8.47	1.02	12.22	0.86	27.19	17.84	668.86	4.79	202.65	11824	20.3	21312	493.81	12.38
W0306	HC	55	6	2	23.12	Never smoke	Never drink	Non-constipated	2.93	249.89	3864	181984	2.1	0.56	1.16	4.44	0.22	20.81	7.55	535.08	1.03	59.98	15036	54.58	8011	576.32	11.4
W0307	HC	62	0	2	24.84	Never smoke	Never drink	Non-constipated	1.44	146.77	11394	793994	2.79	22.16	1.01	10.84	1	20.81	7.55	583.03	1.86	149.88	7439	176.87	15647	964.58	14.47
W0308	HC	53	6	2	22.43	Never smoke	Never drink	Non-constipated	2.5	301.82	10104	143107	1.54	8.47	1.02	8.67	0.3	18.32	10	613.85	2.99	67.55	14529	54.58	16194	362.53	12.38
W0310	HC	23	14	1	21.47	Never smoke	Never drink	Non-constipated	2.13	241.45	8223	574879	2.43	18.03	0.61	7.56	2.48	18.09	9.05	314.28	2.2	225.82	12045	116.28	15297	3704	16.51
W0402	HC	32	12	1	19.38	Smoker	Never drink	Non-constipated	4.53	312.36	15519	653079	3.17	29.16	1.33	87.97	2.9	18.09	6.23	366.78	1.86	149.88	62003	54.58	17250	3229	350.29
W0406	HC	34	15	2	21.3	Never smoke	Never drink	Non-constipated	2.93	127.94	10279	146840	2.18	3.24	0.81	1.24	0.12	21.05	11.64	657.47	1.31	119.5	44730	62.41	49423	1194	11.4
