## Supplementary data 5 for "Association of gut microbiota with cerebral cortex and cerebrovascular abnormality in human mild traumatic brain injury"

### Sheet: Sheet1
Supplementary data 5: Covariates of age, gender, BMI, or diet style used in the diagnostic model of the gut microbiome in mild TBI..
	RF classfier based on genus		Method
	mTBI	HC
	TP VS FN	TN VS FP
Age	0.159	0.281	Wilcoxon rank sum test
BMI	0.713	0.159
Education level	0.285	0.168
Sex	0.393	0.827	Chi-square test
Frequency of smoking	0.123	0.013
Frequency of drinking alcohol	0.505	0.738
Frequency of constipation	0.72	0.838
	RF classfier based on genus and serum biomarkers		Method
	mTBI	HC
	TP VS FN	TN VS FP
Age	0.867	0.811	Wilcoxon rank sum test
BMI	0.52	0.864
Education level	0.173	0.132
Sex	0.647	0.711	Chi-square test
Frequency of smoking	0.155	0.591
Frequency of drinking alcohol	0.58	0.301
Frequency of constipation	0.561	0.453
