## Supplementary data 2 for "Association of gut microbiota with cerebral cortex and cerebrovascular abnormality in human mild traumatic brain injury"

### Sheet: phylum
Supplementary data 2: the significant difference of relative abundance between mTBI and HC at the level of phylum.
phylum	Pvalue	Qvaue	Significant Enrichment(0:HC;1:mTBI)	Mean rank		Mean abundance		Mean abundance
				HC	mTBI	HC	mTBI
Acidobacteria	6.08075e-06	2.83769e-05	1	61.6048	92.4541	4.29683e-05	0.000275286	0.000185263
Actinobacteria	0.368987	0.46962	1	74.629	84.2143	0.058054	0.058355	0.0582384
Bacteroidetes	0.0500418	0.0778428	1	74.5645	84.2551	0.273233	0.324988	0.304933
Chloroflexi	3.94919e-07	2.76443e-06	1	58.7661	94.25	0.000238319	0.00166297	0.00111092
Cyanobacteria	3.79042e-08	5.30659e-07	1	57.3387	95.1531	0.000212684	0.00061941	0.000461804
Deferribacteres	0.0175789	0.0351577	1	88.1129	75.6837	0.00033336	0.000580283	0.0004846
Epsilonbacteraeota	3.39098e-05	0.000118684	1	64.3226	90.7347	0.000310801	0.00104019	0.00075755
Firmicutes	0.0111645	0.0260506	0	83.2419	78.7653	0.532927	0.453919	0.484535
Fusobacteria	0.000292883	0.000820072	0	96.1048	70.6276	0.0144642	0.00638921	0.00951827
Patescibacteria	0.285412	0.399576	0	84.9677	77.6735	0.000822795	0.000467922	0.000605436
Proteobacteria	0.0382949	0.0670161	1	79.8548	80.9082	0.111854	0.142367	0.130543
Synergistetes	0.56321	0.640196	1	81.8065	79.6735	3.13083e-05	0.000135731	9.52671e-05
Tenericutes	0.663713	0.663713	1	74.8952	84.0459	0.00188089	0.00291608	0.00251495
Verrucomicrobia	0.594468	0.640196	1	77.7419	82.2449	0.0055952	0.00628407	0.00601713

### Sheet: class
Supplementary data 2: the significant differenceof relative abundance between mTBI and HC at the level of class.
class	Pvalue	Qvaue	Significant Enrichment(0:HC;1:mTBI)	Mean rank		Mean abundance		Mean abundance
				HC	mTBI	HC	mTBI
Actinobacteria	0.0715458	0.121078	1	72.1935	85.7551	0.0390389	0.0458106	0.042274
Alphaproteobacteria	0.00141475	0.00345829	1	65.8065	89.7959	0.000833623	0.00137348	0.00113362
Anaerolineae	4.60394e-06	3.37622e-05	1	61.1613	92.7347	0.000230396	0.00159603	0.00103548
Bacilli	0.121184	0.190432	1	73.3548	85.0204	0.0229982	0.0386566	0.0319858
Bacteroidia	0.0500418	0.0917433	1	71.4677	86.2143	0.277421	0.325948	0.304933
Campylobacteria	3.39098e-05	0.000149203	1	64.3226	90.7347	0.000315896	0.00107304	0.00075755
Clostridia	0.000324094	0.000891259	0	97.0645	70.0204	0.437738	0.327649	0.369826
Coriobacteriia	0.598114	0.692553	0	82.9355	78.9592	0.0195004	0.0139771	0.0159643
Deferribacteres	0.0175789	0.0386735	1	91.2742	73.6837	0.000338824	0.000598483	0.0004846
Deltaproteobacteria	0.825363	0.864666	0	81.5242	79.852	0.00424921	0.00339364	0.00366658
Erysipelotrichia	0.96508	0.96508	0	80.2903	80.6327	0.0250306	0.0237456	0.0239557
Fusobacteriia	0.000292883	0.000891259	0	97.1855	69.9439	0.0146405	0.00657908	0.00951827
Gammaproteobacteria	0.0354478	0.0708955	1	70.8065	86.6327	0.098975	0.135226	0.125743
KD4-96	2.01353e-07	2.21488e-06	1	59.5806	93.7347	1.18301e-05	0.000119458	7.54381e-05
Mollicutes	0.663713	0.730085	1	78.4919	81.7704	0.00191122	0.00299267	0.00251495
Negativicutes	0.209254	0.306906	1	74.7097	84.1633	0.0499844	0.0632586	0.0587677
Oxyphotobacteria	3.79042e-08	8.33893e-07	1	55.1774	96.5204	0.000215668	0.000632201	0.000461804
Saccharimonadia	0.285412	0.392441	0	85.4274	77.3827	0.000803344	0.000468777	0.000605436
Subgroup_17	8.42354e-06	4.63294e-05	1	62.1774	92.0918	1.54871e-05	0.000134893	8.59972e-05
Subgroup_6	0.000111904	0.000410315	1	65.2581	90.1429	2.81856e-05	0.000149086	9.92655e-05
Synergistia	0.56321	0.692553	1	78.25	81.9235	3.18215e-05	0.000139529	9.52671e-05
Verrucomicrobiae	0.594468	0.692553	1	78.0403	82.0561	0.00568692	0.00647846	0.00601713

### Sheet: order
Supplementary data 2: the significant difference of relative abundancebetween mTBI and HC at the level of order.
order	Pvalue	Qvaue	Significant Enrichment(0:HC;1:mTBI)	Mean rank		Mean abundance		Mean abundance
				HC	mTBI	HC	mTBI
Actinomycetales	0.0656674	0.0996333	0	72.0161	85.8673	0.000677004	0.000368528	0.000488062
Anaerolineales	2.32e-05	8.75e-05	1	62.8871	91.6429	0.00014575	0.00101584	0.000678684
Bacillales	0.834906	0.907768	1	79.5323	81.1122	0.00147573	0.0041155	0.00309259
Bacteroidales	0.0500418	0.0786371	1	71.4677	86.2143	0.273232	0.324869	0.30486
Betaproteobacteriales	0.845875	0.907768	0	79.5968	81.0714	0.0202376	0.0175306	0.0185796
Bifidobacteriales	0.0168298	0.0308547	1	69.48	87.47	0.0357991	0.043595	0.0405741
Campylobacterales	3.39e-05	0.000104375	1	64.3226	90.7347	0.000310801	0.00104019	0.000757551
Caulobacterales	0.00486745	0.0097349	1	67.9274	88.4541	7.94568e-05	0.000330856	0.000233437
Chloroplast	1.14e-05	7.14e-05	1	60.2903	93.2857	0.000164413	0.000309583	0.000253324
Clostridiales	0.000324094	0.000713007	0	97.0645	70.0204	0.434931	0.328636	0.369826
Coriobacteriales	0.598114	0.674795	0	82.9355	78.9592	0.0196173	0.0136533	0.0159643
Corynebacteriales	0.101915	0.149476	0	72.9597	85.2704	0.00129096	0.000519772	0.000818606
Deferribacterales	0.0175789	0.0309388	1	91.2742	73.6837	0.00033336	0.000580283	0.000484599
Desulfarculales	5.35e-05	0.000147158	1	66.3468	89.4541	1.35905e-05	0.000109972	7.26241e-05
Desulfovibrionales	0.291777	0.377594	0	85.3629	77.4235	0.00421465	0.00300494	0.00347371
Enterobacteriales	0.0284687	0.0481778	1	70.4032	86.8878	0.0787932	0.112387	0.0993693
Entomoplasmatales	0.0079635	0.0152345	0	86.0887	76.9643	0.000136838	4.50522e-05	8.0619e-05
Erysipelotrichales	0.96508	0.977647	0	80.2903	80.6327	0.0246947	0.0234883	0.0239557
Fusobacteriales	0.000292883	0.000678255	0	97.1855	69.9439	0.0144642	0.00638921	0.00951827
Lactobacillales	0.110633	0.157027	1	73.1452	85.1531	0.0214939	0.0335744	0.0288932
MBNT15	2.39e-05	8.75e-05	1	63.0484	91.5408	1.04555e-05	9.60943e-05	6.29101e-05
Methylacidiphilales	3.56e-05	0.000104375	1	63.4919	91.2602	1.90011e-05	9.99937e-05	6.86092e-05
Micrococcales	0.416012	0.502442	0	76.75	82.8724	0.000669583	0.000218475	0.000393276
Mollicutes_RF39	0.392074	0.492893	1	76.5565	82.9949	0.00174405	0.00287103	0.00243433
Myxococcales	7.76e-05	0.000200736	1	67.0484	89.0102	1.14861e-05	8.63566e-05	5.73445e-05
Nostocales	3.34e-07	7.36e-06	1	58.4516	94.449	4.82704e-05	0.000309827	0.000208474
Pasteurellales	0.932996	0.977424	0	80.8952	80.25	0.00239321	0.00195718	0.00212614
Pseudomonadales	0.422508	0.502442	1	76.7984	82.8418	0.00534194	0.00562284	0.00551399
RBG-13-54-9	2.34e-05	8.75e-05	1	65.5484	89.9592	1.56144e-05	0.000170021	0.000110188
Rhizobiales	1.76e-05	8.75e-05	1	60.8306	92.9439	0.00020376	0.000650973	0.000477678
Rhodospirillales	0.000744004	0.00155886	0	93.5887	72.2194	0.00050192	2.41176e-05	0.000209264
SJA-15	2.2e-05	8.75e-05	1	63.6694	91.148	1.96312e-05	0.000126851	8.53047e-05
Saccharimonadales	0.285412	0.377594	0	85.4274	77.3827	0.000822795	0.000467922	0.000605434
Selenomonadales	0.209254	0.287724	1	74.7097	84.1633	0.0503315	0.0641048	0.0587677
Sphingobacteriales	0.0312565	0.0509366	1	74.3306	84.4031	6.95388e-07	0.00011874	7.29974e-05
Sphingomonadales	1.6e-06	1.76e-05	1	58.7984	94.2296	3.50401e-05	0.000325971	0.000213235
Steroidobacterales	1.07e-06	1.57e-05	1	60.9597	92.8622	1.77072e-05	8.41609e-05	5.84102e-05
Synergistales	0.56321	0.652138	1	78.25	81.92	3.13083e-05	0.000135731	9.52673e-05
Verrucomicrobiales	0.977647	0.977647	1	80.6371	80.4133	0.00557619	0.00618407	0.00594852
Xanthomonadales	2.66e-05	8.99e-05	1	67.1452	88.949	2.60028e-07	0.000155872	9.55731e-05
uncultured_bacterium_c_Anaerolineae	2.21e-06	1.95e-05	1	62.4677	91.9082	4.56843e-05	0.000234457	0.000161306
uncultured_bacterium_c_KD4-96	2.01e-07	7.36e-06	1	59.5806	93.7347	1.16393e-05	0.000115801	7.54386e-05
uncultured_bacterium_c_Subgroup_17	8.42e-06	6.18e-05	1	62.1774	92.0918	1.52373e-05	0.000130764	8.59978e-05
uncultured_bacterium_c_Subgroup_6	0.000111904	0.000273543	1	65.2581	90.1429	2.7731e-05	0.000144522	9.92653e-05

### Sheet: family
Supplementary data 2: the significant difference of relative abundance between mTBI and HC at the level of family.
order	Pvalue	Qvaue	Significant Enrichment(0:HC;1:mTBI)	Mean rank		Mean abundance		Mean abundance
				HC	mTBI	HC	mTBI
Acidaminococcaceae	0.821274	0.917894	1	79.4516	81.1633	0.00901996	0.0119952	0.0108423
Actinomycetaceae	0.0656674	0.134884	0	72.0161	85.8673	0.000677004	0.000368528	0.000488062
Aerococcaceae	0.17488	0.288933	0	74.5	84.2959	0.000128361	0.000124091	0.000125746
Akkermansiaceae	0.977647	0.977647	1	80.6371	80.4133	0.00557619	0.00618407	0.00594852
Anaerolineaceae	2.31705e-05	0.000129497	1	62.8871	91.6429	0.00014575	0.00101584	0.000678683
Archangiaceae	7.75571e-05	0.000310229	1	67.0484	89.0102	1.14861e-05	8.63566e-05	5.73443e-05
Atopobiaceae	0.914308	0.965103	1	80	80.8163	0.000246449	0.000250887	0.000249167
Bacillaceae	0.392975	0.54302	1	76.7339	82.8827	0.0011337	0.00395943	0.00286446
Bacteroidaceae	0.0631639	0.133346	1	71.9355	85.9184	0.146208	0.19687	0.177238
Barnesiellaceae	0.881662	0.957073	1	79.8065	80.9388	0.00285763	0.00514899	0.00426109
Bifidobacteriaceae	0.0168298	0.0426355	1	69.4839	87.4694	0.0357991	0.043595	0.0405741
Burkholderiaceae	0.97625	0.977647	0	80.6452	80.4082	0.0201013	0.0171325	0.0182829
Carnobacteriaceae	0.557105	0.690387	0	83.2097	78.7857	0.00056234	0.000452115	0.000494827
Caulobacteraceae	0.00486745	0.0132116	1	67.9274	88.4541	7.94568e-05	0.000330856	0.000233439
Christensenellaceae	0.894108	0.957073	1	79.879	80.8929	0.00216397	0.00418487	0.00340177
Clostridiaceae_1	0.590837	0.690825	1	78.0161	82.0714	0.00186977	0.00433075	0.00337712
Coriobacteriaceae	0.286203	0.426444	0	85.4194	77.3878	0.0157425	0.0110488	0.0128676
Coriobacteriales_Incertae_Sedis	0.588816	0.690825	0	82.9274	78.9643	0.000481306	0.000200912	0.000309565
Deferribacteraceae	0.0175789	0.0430966	1	91.2742	73.6837	0.00033336	0.000580283	0.0004846
Desulfarculaceae	5.3512e-05	0.00022594	1	66.3468	89.4541	1.35905e-05	0.000109972	7.26242e-05
Desulfovibrionaceae	0.291777	0.426444	0	85.3629	77.4235	0.00421465	0.00300494	0.00347371
Dysgonomonadaceae	0.0196186	0.0451823	1	73.9355	84.6531	1.67507e-06	0.000587624	0.000360569
Eggerthellaceae	0.21438	0.339435	0	74.7742	84.1224	0.00314699	0.00215267	0.00253797
Enterobacteriaceae	0.0284687	0.0636359	1	70.4032	86.8878	0.0787932	0.112387	0.0993693
Enterococcaceae	0.554698	0.690387	1	83.2258	78.7755	0.000830751	0.00192666	0.001502
Entomoplasmataceae	0.0079635	0.0208699	0	86.0887	76.9643	0.000136838	4.50522e-05	8.06192e-05
Erysipelotrichaceae	0.96508	0.977647	0	80.2903	80.6327	0.0246947	0.0234883	0.0239557
Eubacteriaceae	2.00166e-06	2.10153e-05	1	59.2177	93.9643	2.32207e-05	0.000171129	0.000113815
Family_XI	0.864888	0.95263	0	79.7097	81	0.000294237	0.000120534	0.000187844
Family_XIII	0.150954	0.254944	0	87.121	76.3112	0.000743947	0.000419968	0.00054551
Fusobacteriaceae	0.000467129	0.00154356	0	96.621	70.301	0.0144524	0.00559609	0.0090279
Hydrogenophilaceae	0.000432796	0.00149511	1	67.7419	88.5714	2.8807e-05	0.000270901	0.00017709
Hyphomicrobiaceae	2.12572e-06	2.10153e-05	1	60.9194	92.8878	2.89452e-05	0.000194918	0.000130603
Lachnospiraceae	0.117036	0.207461	0	87.7258	75.9286	0.201686	0.174732	0.185177
Lactobacillaceae	0.00281204	0.00791539	1	66.7339	89.2092	0.00351799	0.0111023	0.00816339
Leptotrichiaceae	0.519866	0.681203	1	78.7177	81.6276	1.18348e-05	0.000793113	0.000490367
Leuconostocaceae	0.540215	0.690387	0	77.6774	82.2857	0.00194919	0.000577609	0.0011091
Marinifilaceae	0.576409	0.690825	0	83.0806	78.8673	0.00201837	0.00198413	0.0019974
Methylacidiphilaceae	3.55825e-05	0.000159075	1	63.4919	91.2602	1.90011e-05	9.99937e-05	6.86091e-05
Micrococcaceae	0.416012	0.564588	0	76.75	82.8724	0.000669583	0.000218475	0.000393279
Moraxellaceae	0.74063	0.840118	1	82.0323	79.5306	0.00126471	0.00496905	0.00353362
Muribaculaceae	0.000198179	0.00071722	1	97.6452	69.6531	0.00927172	0.0176694	0.0144153
Nocardiaceae	0.101915	0.198604	0	72.9597	85.2704	0.00129096	0.000519772	0.000818606
Nostocaceae	3.34322e-07	8.46949e-06	1	58.4516	94.449	4.82704e-05	0.000309827	0.000208474
Pasteurellaceae	0.932996	0.971338	0	80.8952	80.25	0.00239321	0.00195718	0.00212614
Peptococcaceae	0.018566	0.0440944	1	89.8871	74.5612	6.26715e-05	0.000103869	8.7905e-05
Peptostreptococcaceae	0.68068	0.783814	0	78.5968	81.7041	0.00959589	0.00849067	0.00891894
Prevotellaceae	0.114602	0.207461	0	87.7742	75.898	0.093756	0.0703836	0.0794404
Pseudomonadaceae	0.117379	0.207461	0	73.2903	85.0612	0.00407723	0.000653782	0.00198037
Rhizobiaceae	0.00158095	0.00462123	1	66.0403	89.648	0.000159371	0.000346538	0.000274011
Rhodanobacteraceae	2.65529e-05	0.000134534	1	67.1452	88.949	2.60028e-07	0.000155872	9.55723e-05
Rhodocyclaceae	0.430795	0.574394	1	77.3226	82.5102	0.000107488	0.000127224	0.000119576
Rikenellaceae	0.327616	0.469789	1	75.9839	83.3571	0.011921	0.0186297	0.0160301
Rubus_hybrid_cultivar	1.13656e-05	8.63788e-05	1	60.2903	93.2857	0.000164413	0.000309583	0.00025333
Ruminococcaceae	0.000939514	0.00285612	0	95.7419	70.8571	0.21872	0.136194	0.168173
Saccharimonadaceae	0.285412	0.426444	0	85.4274	77.3827	0.000822795	0.000467922	0.000605436
Sphingobacteriaceae	0.0312565	0.0678713	1	74.3306	84.4031	6.95388e-07	0.00011874	7.29975e-05
Sphingomonadaceae	1.59644e-06	2.10153e-05	1	58.7984	94.2296	3.50401e-05	0.000325971	0.000213235
Staphylococcaceae	0.125837	0.217354	0	73.6613	84.8265	0.000113394	4.46954e-05	7.13159e-05
Steroidobacteraceae	1.06884e-06	2.0308e-05	1	60.9597	92.8622	1.77072e-05	8.41609e-05	5.84101e-05
Streptococcaceae	0.18495	0.299068	1	74.3871	84.3673	0.0145053	0.0193916	0.0174982
Synergistaceae	0.56321	0.690387	1	78.25	81.9235	3.13083e-05	0.000135731	9.52671e-05
Tannerellaceae	0.0677728	0.135546	1	72.0806	85.8265	0.00714652	0.0134828	0.0110275
Thiovulaceae	3.39098e-05	0.000159075	1	64.3226	90.7347	0.000310801	0.00104019	0.00075755
Veillonellaceae	0.10526	0.199994	1	73.0323	85.2245	0.0413115	0.0521097	0.0479254
Xanthobacteraceae	2.83398e-07	8.46949e-06	1	58.4355	94.4592	1.54441e-05	0.000109517	7.30636e-05
uncultured_bacterium_c_Anaerolineae	2.21214e-06	2.10153e-05	1	62.4677	91.9082	4.56843e-05	0.000234457	0.000161307
uncultured_bacterium_c_KD4-96	2.01353e-07	8.46949e-06	1	59.5806	93.7347	1.16393e-05	0.000115801	7.54381e-05
uncultured_bacterium_c_Subgroup_17	8.42354e-06	7.11321e-05	1	62.1774	92.0918	1.52373e-05	0.000130764	8.59972e-05
uncultured_bacterium_c_Subgroup_6	0.000111904	0.000425235	1	65.2581	90.1429	2.7731e-05	0.000144522	9.92655e-05
uncultured_bacterium_o_Bacteroidales	0.278347	0.426444	1	76.5645	82.9898	5.10714e-05	0.00011267	8.88008e-05
uncultured_bacterium_o_MBNT15	2.38547e-05	0.000129497	1	63.0484	91.5408	1.04555e-05	9.60943e-05	6.29093e-05
uncultured_bacterium_o_Mollicutes_RF39	0.392074	0.54302	1	76.5565	82.9949	0.00174405	0.00287103	0.00243433
uncultured_bacterium_o_RBG-13-54-9	2.34048e-05	0.000129497	1	65.5484	89.9592	1.56144e-05	0.000170021	0.000110188
uncultured_bacterium_o_Rhodospirillales	0.000744004	0.00235601	0	93.5887	72.2194	0.00050192	2.41176e-05	0.000209266
uncultured_bacterium_o_SJA-15	2.19676e-05	0.000129497	1	63.6694	91.148	1.96312e-05	0.000126851	8.53036e-05

### Sheet: genus
Supplementary data 2: the significant difference of relative abundance between mTBI and HC at the level of genus.
order	Pvalue	Qvaue	Significant Enrichment(0:HC;1:mTBI)	Mean rank		Mean abundance		Mean abundance
				HC	mTBI	HC	mTBI
ASF356	0.148918	0.2523	1	86.3145	76.8214	6.87e-05	8.93e-05	8.13201e-05
Abiotrophia	0.17488	0.286804	0	74.5	84.2959	0.000128361	0.000124091	0.000125746
Achromobacter	0.000103297	0.000847036	1	63.5968	91.1939	2.77e-05	7.49e-05	5.65992e-05
Acinetobacter	0.945542	0.955088	1	80.8226	80.2959	0.00109342	0.00494134	0.00345027
Actinomyces	0.0656674	0.137365	0	72.0161	85.8673	0.000677004	0.000368528	0.000488062
Adlercreutzia	0.821935	0.877587	0	79.4597	81.1582	0.00196726	0.000619034	0.00114147
Agathobacter	0.00831321	0.0288849	0	92.6613	72.8061	0.0281683	0.0209037	0.0237187
Aggregatibacter	0.840305	0.887951	0	81.1935	80.0612	0.000218608	2.76e-05	0.000101592
Akkermansia	0.977647	0.977647	1	80.6371	80.4133	0.00557619	0.00618407	0.00594852
Alistipes	0.317338	0.465909	1	75.8871	83.4184	0.0117846	0.0184163	0.0158465
Allisonella	0.94577	0.955088	0	80.8145	80.301	0.000494984	0.000306698	0.000379659
Alloprevotella	0.0303984	0.0809308	1	90.4677	74.1939	0.00738768	0.00828681	0.0079384
Allorhizobium-Neorhizobium-Pararhizobium-Rhizobium	0.0163177	0.0539536	1	71.1774	86.398	5.63e-06	0.000219139	0.000136404
Anaeromyxobacter	7.75571e-05	0.000662467	1	67.0484	89.0102	1.15e-05	8.64e-05	5.73443e-05
Anaerostipes	0.189636	0.301359	1	74.4516	84.3265	0.00411459	0.00451068	0.00435719
Anaerotruncus	0.0512719	0.120506	1	71.5484	86.1633	0.000103695	0.000403416	0.000287274
Atopobium	0.793933	0.861145	0	81.6935	79.7449	0.000164836	0.000106514	0.000129114
Bacillus	0.324025	0.471101	1	76.1532	83.25	0.00107313	0.00375206	0.00271397
Bacteroides	0.0631639	0.133491	1	71.9355	85.9184	0.146208	0.19687	0.177238
Barnesiella	0.587155	0.702172	1	77.9919	82.0867	0.00249978	0.0050276	0.00404807
Bifidobacterium	0.0168298	0.0547637	1	69.4839	87.4694	0.0357991	0.043595	0.0405741
Bilophila	0.121181	0.218765	0	87.6452	75.9796	0.00276486	0.00103947	0.00170806
Blautia	0.566884	0.691734	0	83.1452	78.8265	0.0321682	0.0192988	0.0242857
Bradyrhizobium	2.83398e-07	2.28453e-05	1	58.4355	94.4592	1.54e-05	0.000109517	7.30636e-05
Brevundimonas	0.081764	0.16346	0	72.7903	85.3776	7.78e-05	7.04e-05	7.33044e-05
Butyricicoccus	0.000871413	0.00415441	0	95.8387	70.7959	0.00281546	0.0019077	0.00225946
Butyricimonas	0.740594	0.825081	1	78.9677	81.4694	0.00118216	0.00139831	0.00131455
CAG-352	0.000273233	0.00169735	1	67.3065	88.8469	6.77e-06	0.000125135	7.92673e-05
CAG-56	0.0415002	0.10128	0	89.8952	74.5561	0.00157144	0.000720718	0.00105037
Candidatus_Saccharimonas	0.81818	0.877587	1	81.5484	79.8367	0.000178151	0.000245889	0.000219641
Carnobacterium	0.000397441	0.00232787	1	92.6774	72.7959	0.000144362	0.000269613	0.000221078
Catenibacterium	0.000607649	0.0031142	1	64.9194	90.3571	0.000877818	0.00351063	0.00249042
Caulobacter	4.82784e-05	0.000471289	1	65.6532	89.8929	1.63e-06	0.000260415	0.000160134
Christensenellaceae_R-7_group	0.891338	0.937048	1	79.8629	80.9031	0.00215062	0.00388175	0.00321094
Cloacibacillus	0.56321	0.691366	1	78.25	81.9235	3.13e-05	0.000135731	9.52671e-05
Clostridium_sensu_stricto_1	0.590837	0.702172	1	78.0161	82.0714	0.00186977	0.00433075	0.00337712
Collinsella	0.286203	0.434604	0	85.4194	77.3878	0.0157425	0.0110488	0.0128676
Comamonas	0.000265731	0.00169735	1	64.7419	90.4694	4.97e-05	0.000769406	0.00049052
Coprobacillus	0.0616467	0.133491	1	72.6613	85.4592	5.78e-05	7.97e-05	7.1196e-05
Coprobacter	0.592564	0.702172	0	82.7581	79.0714	0.000357858	0.000121391	0.000213022
Coprococcus_1	0.00342687	0.0143406	0	93.9758	71.9745	0.000780498	0.000378523	0.000534288
Coprococcus_2	0.965072	0.969803	0	80.2903	80.6327	0.00305122	0.00167592	0.00220885
Coriobacteriaceae_UCG-002	0.517506	0.670982	1	78.1855	81.9643	8.16e-05	0.000144373	0.000120054
Cylindrospermopsis_CRJ1	3.34322e-07	2.28453e-05	1	58.4516	94.449	4.83e-05	0.000309827	0.000208474
Desulfatiglans	5.3512e-05	0.000498634	1	66.3468	89.4541	1.36e-05	0.000109972	7.26241e-05
Desulfovibrio	0.10106	0.188903	1	72.9839	85.2551	0.00134895	0.00180225	0.0016266
Dialister	0.0175658	0.055441	0	69.5565	87.4235	0.0125411	0.0122452	0.0123599
Dorea	0.0179019	0.0556044	0	91.4113	73.5969	0.00823539	0.00478439	0.00612165
Dubosiella	0.0353478	0.0917254	1	71.4516	86.2245	0.000231107	0.000448302	0.000364139
Dysgonomonas	0.0196186	0.0573287	1	73.9355	84.6531	1.68e-06	0.000587624	0.000360569
Eggerthella	0.018253	0.0558488	1	69.6452	87.3673	0.000710095	0.000925559	0.000842066
Eisenbergiella	0.037588	0.0928378	1	71.1129	86.4388	0.000132847	0.00019075	0.000168313
Enterobacter	0.48691	0.640175	1	77.2903	82.5306	0.0212732	0.0246094	0.0233166
Enterococcus	0.554698	0.691256	1	83.2258	78.7755	0.000830751	0.00192666	0.001502
Enterorhabdus	0.559749	0.691256	1	78.0081	82.0765	0.000304868	0.000530624	0.000443144
Erysipelatoclostridium	0.000511232	0.00268724	1	64.5484	90.5918	0.0014457	0.00232104	0.00198185
Erysipelotrichaceae_UCG-003	0.39084	0.54677	0	84.4597	77.9949	0.0110955	0.00773357	0.00903632
Escherichia-Shigella	0.00940288	0.0321265	1	68.5323	88.0714	0.0540347	0.0833679	0.0720013
Eubacterium	2.00166e-06	5.03876e-05	1	59.2177	93.9643	2.32e-05	0.000171129	0.000113815
Ezakiella	0.387349	0.54677	0	83.5887	78.5459	6.56e-05	9.16e-06	3.10311e-05
Faecalibacterium	0.00267043	0.0119008	0	94.3387	71.7449	0.101405	0.0576901	0.0746296
Faecalibaculum	0.0522022	0.120506	1	72.0242	85.8622	0.000152351	0.000299614	0.000242549
Faecalitalea	0.768018	0.838037	1	81.8468	79.648	0.000335541	0.000393221	0.00037087
Family_XIII_AD3011_group	0.919813	0.947546	0	80.9677	80.2041	0.000471501	0.000225542	0.000320851
Family_XIII_UCG-001	0.745339	0.825081	0	81.8871	79.6224	9.87e-05	6.63e-05	7.88801e-05
Flavonifractor	0.021585	0.0606154	1	69.9113	87.199	0.000916995	0.00236736	0.00180534
Fusicatenibacter	0.000328482	0.00198055	0	97.0484	70.0306	0.00923726	0.00323275	0.0055595
Fusobacterium	0.000467129	0.00252305	0	96.621	70.301	0.0144524	0.00559609	0.0090279
GCA-900066575	0.00160737	0.00732247	0	94.9032	71.3878	0.000199055	0.000174228	0.000183848
Gemella	0.692781	0.802374	0	78.6774	81.6531	0.000228637	0.000111373	0.000156813
Gordonibacter	0.451517	0.617073	1	77.1935	82.5918	5.67e-05	5.71e-05	5.69138e-05
Granulicatella	0.590476	0.702172	0	82.9839	78.9286	0.000417979	0.000182502	0.000273749
Haemophilus	0.935769	0.955088	0	80.879	80.2602	0.0021746	0.00192962	0.00202455
Holdemanella	0.768542	0.838037	0	81.8629	79.6378	0.00953018	0.00464107	0.0065356
Holdemania	0.939501	0.955088	0	80.8548	80.2755	0.000176546	0.000117812	0.000140571
Hungatella	0.00536819	0.02066	1	67.6774	88.6122	0.000963017	0.00204346	0.00162479
Intestinimonas	0.00534781	0.02066	1	68.1452	88.3163	2.31e-05	0.000348869	0.000222652
Janthinobacterium	0.15927	0.263308	1	75.4758	83.6786	5.92e-05	6.73e-05	6.4175e-05
Klebsiella	0.151466	0.254513	1	73.8871	84.6837	0.00248123	0.00251407	0.00250135
Lachnoclostridium	0.48691	0.640175	1	77.2903	82.5306	0.0185247	0.0274251	0.0239762
Lachnospira	0.122875	0.219038	0	87.6129	76	0.0101164	0.00924646	0.00958355
Lachnospiraceae_AC2044_group	0.000114624	0.000870295	1	65.2016	90.1786	5.74e-06	0.000186853	0.000116671
Lachnospiraceae_FCS020_group	0.0359588	0.0921294	0	90.0726	74.4439	0.000167237	0.000113033	0.000134037
Lachnospiraceae_NC2004_group	0.128566	0.225265	1	74	84.6122	4.6e-05	0.000118016	9.00989e-05
Lachnospiraceae_ND3007_group	0.0943742	0.18081	0	88.2097	75.6224	0.000859144	0.000388669	0.000570978
Lachnospiraceae_NK4A136_group	2.73892e-05	0.000330282	0	99.8226	68.2755	0.0115197	0.00870758	0.00979728
Lachnospiraceae_NK4B4_group	0.135454	0.233345	1	86.3952	76.7704	5.67e-05	9.06e-05	7.74807e-05
Lachnospiraceae_UCG-001	0.180311	0.293363	0	86.6774	76.5918	0.000692708	0.000542763	0.000600867
Lachnospiraceae_UCG-004	0.54222	0.690404	0	83.3145	78.7194	0.00371684	0.00135073	0.0022676
Lachnospiraceae_UCG-008	0.397644	0.550791	1	76.5968	82.9694	0.00262262	0.00415375	0.00356044
Lactobacillus	0.00281204	0.0122653	1	66.7339	89.2092	0.00351799	0.0111023	0.00816339
Lactococcus	0.712516	0.820595	1	78.8065	81.5714	0.000881401	0.0024513	0.00184296
Leuconostoc	0.154445	0.257408	0	86.3145	76.8214	0.000267834	1.93e-05	0.000115629
Marvinbryantia	0.551013	0.691256	1	83.2339	78.7704	8.83e-05	9.8e-05	9.42463e-05
Megamonas	0.060475	0.133305	1	71.8468	85.9745	0.0165343	0.0307276	0.0252277
Megasphaera	0.140224	0.239549	0	73.7097	84.7959	0.00419142	0.00366522	0.00386913
Micrococcus	0.0821287	0.16346	0	87.5968	76.0102	0.000131366	5.09e-05	8.20579e-05
Mitsuaria	0.00712784	0.026093	1	74.2258	84.4694	1.52e-07	0.000209782	0.00012855
Mitsuokella	0.0430457	0.103775	1	72.2419	85.7245	0.000133934	0.000147195	0.000142056
Mogibacterium	0.0364023	0.0921294	1	71.3871	86.2653	4.98e-05	6e-05	5.60518e-05
Moryella	0.691753	0.802374	0	82.1694	79.4439	0.000323269	1.68e-05	0.000135561
Mucispirillum	0.0175789	0.055441	1	91.2742	73.6837	0.00033336	0.000580283	0.0004846
Muribaculum	0.0797201	0.161808	1	87.6532	75.9745	9.56e-05	0.000142997	0.000124641
Negativibacillus	0.0198553	0.0573287	0	91.129	73.7755	0.000378991	0.000250713	0.000300421
Oceanobacillus	0.0719104	0.147416	1	85.5645	77.2959	6.06e-05	0.000207377	0.000150489
Ochrobactrum	0.00342774	0.0143406	0	67.1129	88.9694	0.00015374	0.0001274	0.000137607
Odoribacter	0.0590448	0.131567	0	89.2016	74.9949	0.000836212	0.00058582	0.000682847
Oscillibacter	0.131159	0.22786	1	73.5403	84.9031	0.000963807	0.00314562	0.00230017
Parabacteroides	0.0677728	0.140338	1	72.0806	85.8265	0.00714652	0.0134828	0.0110275
Paraprevotella	0.0523171	0.120506	0	89.4435	74.8418	0.00399382	0.00243995	0.00304207
Parasutterella	0.557435	0.691256	0	83.2097	78.7857	0.0148861	0.0114734	0.0127958
Pedobacter	0.0312565	0.0821486	1	74.3306	84.4031	6.95e-07	0.00011874	7.29975e-05
Phascolarctobacterium	0.821274	0.877587	1	79.4516	81.1633	0.00901996	0.0119952	0.0108423
Plesiomonas	0.89952	0.940289	0	80.0081	80.8112	0.000302904	8.91e-06	0.00012283
Prevotella	0.487157	0.640175	1	77.9355	82.1224	1.24e-05	0.000171939	0.000110111
Prevotella_2	0.188191	0.301359	0	86.5645	76.6633	0.0113187	0.00365077	0.00662208
Prevotella_7	0.00359341	0.014733	0	91.5968	73.4796	0.00272996	5.45e-05	0.00109121
Prevotella_9	0.555084	0.691256	0	83.2258	78.7755	0.0674154	0.0544352	0.059465
Prevotellaceae_Ga6A1_group	0.735589	0.825081	1	79.871	80.898	1.05e-06	0.000171805	0.000105638
Prevotellaceae_NK3B31_group	0.216385	0.341222	0	85.2742	77.4796	0.000767803	0.000647801	0.000694302
Prevotellaceae_UCG-001	0.00026431	0.00169735	1	96.5887	70.3214	0.000129276	0.000524915	0.000371605
Pseudomonas	0.117379	0.214846	0	73.2903	85.0612	0.00407723	0.000653782	0.00198037
Psychrobacter	1.02021e-05	0.000190131	0	95.9597	70.7194	0.000171288	2.77e-05	8.33494e-05
RBG-16-58-14	3.30079e-05	0.000364721	1	63.7903	91.0714	8.03e-05	0.000566953	0.000378364
Raoultella	0.0264725	0.0714061	1	70.2823	86.9643	0.000644292	0.00178232	0.00134134
Rhodanobacter	2.65529e-05	0.000330282	1	67.1452	88.949	2.6e-07	0.000155872	9.55723e-05
Rhodococcus	0.101915	0.188903	0	72.9597	85.2704	0.00129096	0.000519772	0.000818606
Rikenellaceae_RC9_gut_group	0.0435348	0.103775	1	89.6129	74.7347	0.000136366	0.000213427	0.000183565
Robinsoniella	0.000861551	0.00415441	0	93.0323	72.5714	0.000163876	0.000104683	0.00012762
Romboutsia	0.906598	0.940289	0	79.9516	80.8469	0.00851344	0.00609595	0.00703273
Roseburia	0.0626681	0.133491	1	89.0806	75.0714	0.0144235	0.0147146	0.0146018
Rothia	0.0626727	0.133491	0	71.9919	85.8827	0.000538217	0.000167612	0.000311221
Rubus_hybrid_cultivar	1.13656e-05	0.000194163	1	60.2903	93.2857	0.000164413	0.000309583	0.00025333
Ruminiclostridium	1.08453e-06	4.44657e-05	1	102.871	66.3469	0.000539037	0.000783128	0.000688543
Ruminiclostridium_5	0.0851702	0.167708	0	88.4355	75.4796	0.00117953	0.000796283	0.000944789
Ruminiclostridium_6	0.011709	0.03935	0	92.0323	73.2041	0.00259176	0.000644385	0.00139899
Ruminiclostridium_9	0.738016	0.825081	1	78.9516	81.4796	0.000942304	0.0017108	0.00141301
Ruminococcaceae_NK4A214_group	0.318182	0.465909	0	85.1048	77.5867	0.00192759	0.00177374	0.00183336
Ruminococcaceae_UCG-002	0.468451	0.631792	1	83.8468	78.3827	0.0071392	0.0083556	0.00788424
Ruminococcaceae_UCG-003	0.00544215	0.02066	0	93.3065	72.398	0.00133171	0.000491727	0.00081722
Ruminococcaceae_UCG-004	0.0858993	0.167708	1	72.621	85.4847	0.000461344	0.000479443	0.00047243
Ruminococcaceae_UCG-005	0.722202	0.825081	1	78.8548	81.5408	0.00142703	0.00306513	0.00243037
Ruminococcaceae_UCG-009	0.83701	0.887951	1	79.5968	81.0714	0.000115398	0.000220411	0.000179718
Ruminococcaceae_UCG-010	0.00367612	0.0147765	1	68.5484	88.0612	3.91e-05	0.000267582	0.000179035
Ruminococcaceae_UCG-013	0.0588171	0.131567	0	89.2097	74.9898	0.00696641	0.00268262	0.00434259
Ruminococcaceae_UCG-014	0.297425	0.445052	0	85.3065	77.4592	0.0107471	0.00371659	0.00644092
Ruminococcus_1	0.0197606	0.0573287	0	91.2419	73.7041	0.00573745	0.00396383	0.00465111
Ruminococcus_2	0.10155	0.188903	0	88.0484	75.7245	0.0205817	0.00548619	0.0113357
Sellimonas	0.00122073	0.00568751	1	66.3548	89.449	5.08e-05	0.000277357	0.000189553
Serratia	0.0370073	0.0925181	1	71.3952	86.2602	5.68e-05	0.000104231	8.58683e-05
Slackia	0.908181	0.940289	0	80.1935	80.6939	0.000108064	2.04e-05	5.43739e-05
Sneathia	0.519866	0.670982	1	78.7177	81.6276	1.18e-05	0.000793113	0.000490368
Solobacterium	0.538855	0.690404	0	83.3065	78.7245	0.000142817	0.000119139	0.000128314
Sphingomonas	1.59644e-06	5.03876e-05	1	58.7984	94.2296	3.5e-05	0.000325971	0.000213235
Staphylococcus	0.125837	0.222384	0	73.6613	84.8265	0.000113394	4.47e-05	7.13159e-05
Streptococcus	0.186113	0.300419	1	74.4032	84.3571	0.0136239	0.0169403	0.0156552
Subdoligranulum	0.102284	0.188903	0	88.0323	75.7347	0.0335266	0.0152	0.0223016
Sulfuricurvum	3.39098e-05	0.000364721	1	64.3226	90.7347	0.000310801	0.00104019	0.00075755
Sutterella	0.52042	0.670982	0	77.5323	82.3776	0.00507846	0.00453767	0.00474723
Terrisporobacter	0.0248937	0.0680427	1	70.3629	86.9133	0.000109394	0.00029324	0.000221999
Thiobacillus	0.000432796	0.00246453	1	67.7419	88.5714	2.88e-05	0.000270901	0.00017709
Turicibacter	0.34141	0.489434	1	76.1129	83.2755	0.000447345	0.0015175	0.00110282
Tyzzerella_3	0.0584438	0.131567	0	89.2016	74.9949	0.00137986	0.0004399	0.000804134
Tyzzerella_4	0.378393	0.538685	0	84.5645	77.9286	0.00416144	0.0024766	0.00312948
UBA1819	0.0211837	0.0603146	1	69.879	87.2194	0.00108768	0.00252843	0.00197014
Veillonella	0.258673	0.401727	0	75.2903	83.7959	0.00741576	0.0050178	0.00594701
Weissella	0.484616	0.640175	0	77.2903	82.5306	0.00168136	0.000558274	0.000993468
[Clostridium]_innocuum_group	0.000232194	0.00158666	1	63.5484	91.2245	0.000201976	0.00230667	0.0014911
[Eubacterium]_coprostanoligenes_group	0.738016	0.825081	1	82.0484	79.5204	0.0139202	0.0156075	0.0149537
[Eubacterium]_eligens_group	0.74861	0.825081	1	79.0161	81.4388	0.00325088	0.00453905	0.00403988
[Eubacterium]_fissicatena_group	0.22609	0.353805	0	86.0806	76.9694	0.000489431	0.000246462	0.000340613
[Eubacterium]_hallii_group	0.739338	0.825081	0	82.0403	79.5255	0.0114056	0.00468552	0.00728955
[Eubacterium]_nodatum_group	0.459195	0.62341	0	83.8387	78.3878	0.000123913	6.81e-05	8.97267e-05
[Eubacterium]_oxidoreducens_group	0.616935	0.722695	0	78.2016	81.9541	0.00060821	0.000315013	0.000428627
[Eubacterium]_ruminantium_group	0.000124591	0.000912185	0	98.1774	69.3163	0.00599177	0.00147714	0.00322656
[Eubacterium]_ventriosum_group	0.00800981	0.0283105	0	92.7177	72.7704	0.00122087	0.000659654	0.000877126
[Eubacterium]_xylanophilum_group	0.0229653	0.0636201	0	90.9758	73.8724	0.000427	0.000294229	0.000345678
[Mycoplasma]_group	0.0079635	0.0283105	0	86.0887	76.9643	0.000136838	4.51e-05	8.06192e-05
[Ruminococcus]_gauvreauii_group	0.000467688	0.00252305	1	64.3871	90.6939	0.000197205	0.000248676	0.000228731
[Ruminococcus]_gnavus_group	0.00703642	0.026093	1	68.0806	88.3571	0.00596957	0.0181234	0.0134138
[Ruminococcus]_torques_group	0.29258	0.441021	1	75.6452	83.5714	0.00877637	0.0101439	0.009614
uncultured_bacterium_c_Anaerolineae	2.21214e-06	5.03876e-05	1	62.4677	91.9082	4.57e-05	0.000234457	0.000161307
uncultured_bacterium_c_KD4-96	2.01353e-07	2.28453e-05	1	59.5806	93.7347	1.16e-05	0.000115801	7.54382e-05
uncultured_bacterium_c_Subgroup_17	8.42354e-06	0.000172682	1	62.1774	92.0918	1.52e-05	0.000130764	8.59972e-05
uncultured_bacterium_c_Subgroup_6	0.000111904	0.000870295	1	65.2581	90.1429	2.77e-05	0.000144522	9.92655e-05
uncultured_bacterium_f_Anaerolineaceae	6.26335e-05	0.000558255	1	64.2419	90.7857	6.55e-05	0.000448891	0.000300319
uncultured_bacterium_f_Christensenellaceae	0.121655	0.218765	1	74.5242	84.2806	1.34e-05	0.000303122	0.000190836
uncultured_bacterium_f_Coriobacteriales_Incertae_Sedis	0.588816	0.702172	0	82.9274	78.9643	0.000481306	0.000200912	0.000309565
uncultured_bacterium_f_Desulfovibrionaceae	0.603898	0.711489	1	82.6048	79.1684	0.000100845	0.000163223	0.000139052
uncultured_bacterium_f_Hyphomicrobiaceae	2.12572e-06	5.03876e-05	1	60.9194	92.8878	2.89e-05	0.000194918	0.000130603
uncultured_bacterium_f_Lachnospiraceae	0.305618	0.453998	0	85.2258	77.5102	0.00573991	0.00554385	0.00561983
uncultured_bacterium_f_Methylacidiphilaceae	3.55825e-05	0.000364721	1	63.4919	91.2602	1.9e-05	0.0001	6.86091e-05
uncultured_bacterium_f_Muribaculaceae	0.000209467	0.00148072	1	97.5806	69.6939	0.0091761	0.0175264	0.0142907
uncultured_bacterium_f_Peptococcaceae	0.018566	0.0559712	1	89.8871	74.5612	6.27e-05	0.000103869	8.7905e-05
uncultured_bacterium_f_Peptostreptococcaceae	0.0917128	0.177369	1	72.7258	85.4184	0.000973049	0.00210148	0.00166421
uncultured_bacterium_f_Rhodocyclaceae	0.430795	0.592705	1	77.3226	82.5102	0.000107488	0.000127224	0.000119576
uncultured_bacterium_f_Ruminococcaceae	0.334586	0.483029	1	84.9516	77.6837	0.0018448	0.00218201	0.00205134
uncultured_bacterium_f_Saccharimonadaceae	0.26756	0.412405	0	85.6129	77.2653	0.000644644	0.000222033	0.000385795
uncultured_bacterium_f_Steroidobacteraceae	1.06884e-06	4.44657e-05	1	60.9597	92.8622	1.77e-05	8.42e-05	5.84101e-05
uncultured_bacterium_o_Bacteroidales	0.278347	0.42583	1	76.5645	82.9898	5.11e-05	0.00011267	8.88008e-05
uncultured_bacterium_o_MBNT15	2.38547e-05	0.000326014	1	63.0484	91.5408	1.05e-05	9.61e-05	6.29093e-05
uncultured_bacterium_o_Mollicutes_RF39	0.392074	0.54677	1	76.5565	82.9949	0.00174405	0.00287103	0.00243433
uncultured_bacterium_o_RBG-13-54-9	2.34048e-05	0.000326014	1	65.5484	89.9592	1.56e-05	0.000170021	0.000110188
uncultured_bacterium_o_Rhodospirillales	0.000744004	0.00372002	0	93.5887	72.2194	0.00050192	2.41e-05	0.000209266
uncultured_bacterium_o_SJA-15	2.19676e-05	0.000326014	1	63.6694	91.148	1.96e-05	0.000126851	8.53036e-05
