## Supplementary data 1 for "Association of gut microbiota with cerebral cortex and cerebrovascular abnormality in human mild traumatic brain injury"

### Sheet: Sheet1
Supplementary data 1 Demographic information of baseline volunteers.
Sample_ID	group	age	educational level(year)	Gender (1:male, 2:female)	BMI	smoking	drinking	constipation	fMRI(Yes/No)	serum biomarker(Yes/No)
F1	mTBI	43	3	2	22.5827	Smoker	Never drink	Non-constipated	Yes	Yes
F3	mTBI	29	8	1	25.3069	Never smoke	Never drink	Non-constipated	Yes	Yes
F4	mTBI	50	11	1	27.4756	Never smoke	Never drink	Non-constipated	Yes	Yes
F6	mTBI	66	9	2	22.68	Never smoke	Never drink	Non-constipated	Yes	Yes
F7	mTBI	43	14	2	23.4375	Never smoke	Never drink	Non-constipated	Yes	Yes
F8	mTBI	60	0	2	21.7784	Never smoke	Never drink	Non-constipated	Yes	Yes
F9	mTBI	18	8	2	18.8271	Never smoke	Never drink	Non-constipated	No	Yes
F10	mTBI	51	6	2	24.9135	Never smoke	Never drink	Non-constipated	Yes	Yes
F11	mTBI	21	12	2	NA	NA	NA	NA	No	No
F12	mTBI	65	3	1	24.9135	Never smoke	drinker	Non-constipated	Yes	Yes
F13	mTBI	54	8	1	22.8571	Never smoke	Never drink	Non-constipated	Yes	Yes
F15	mTBI	22	9	2	18.7305	Never smoke	Never drink	Non-constipated	Yes	Yes
F16	mTBI	30	7	1	19.7232	Never smoke	Never drink	Non-constipated	Yes	Yes
F17	mTBI	51	8	1	23.8751	Never smoke	drinker	Non-constipated	Yes	Yes
F18	HC	56	8	1	22.4996	Never smoke	Never drink	Non-constipated	No	No
F20	HC	50	7	2	22.2222	Never smoke	Never drink	Non-constipated	Yes	Yes
F21	HC	59	8	1	NA	NA	NA	NA	No	No
F23	HC	52	5	1	23.03	Smoker	drinker	Non-constipated	Yes	Yes
F26	HC	44	5	1	25.9516	Smoker	drinker	Non-constipated	Yes	Yes
F28	HC	31	6	1	26.9896	Never smoke	Never drink	Non-constipated	Yes	Yes
F30	HC	51	4	1	NA	NA	NA	NA	No	No
F31	HC	23	16	2	18.8707	Never smoke	Never drink	Non-constipated	No	Yes
F32	HC	29	8	1	29.4118	Never smoke	Never drink	Non-constipated	Yes	Yes
F33	mTBI	34	11	2	21.0937	Never smoke	Never drink	Non-constipated	Yes	Yes
F34	mTBI	50	6	1	34.049	Smoker	Never drink	Non-constipated	No	Yes
F35	mTBI	32	11	1	29.5369	Never smoke	Never drink	Non-constipated	Yes	Yes
F36	mTBI	38	4	1	22.3214	Smoker	drinker	Non-constipated	Yes	Yes
F38	mTBI	45	11	1	18.4911	Never smoke	Never drink	Non-constipated	Yes	Yes
F40	mTBI	23	15	2	NA	NA	NA	NA	No	No
F41	mTBI	46	8	1	NA	NA	NA	NA	No	No
F42	mTBI	59	5	1	20.9644	Never smoke	Never drink	Non-constipated	Yes	Yes
F43	HC	52	0	2	28.441	Never smoke	Never drink	Non-constipated	Yes	Yes
F44	HC	27	15	2	19.5312	Never smoke	Never drink	Non-constipated	Yes	Yes
F45	HC	40	20	1	27.7778	Smoker	drinker	Non-constipated	No	Yes
F46	HC	40	5	2	20.2848	Never smoke	Never drink	Constipation	Yes	Yes
F47	HC	30	15	2	15.7943	Never smoke	drinker	Constipation	Yes	Yes
F48	HC	55	0	2	21.0007	Never smoke	Never drink	Non-constipated	Yes	Yes
F49	mTBI	54	11	1	18.3655	Smoker	drinker	Non-constipated	Yes	Yes
F50	HC	31	17	1	25.7117	Smoker	Never drink	Non-constipated	Yes	Yes
F51	HC	60	5	2	22.6003	Never smoke	Never drink	Non-constipated	Yes	Yes
F52	HC	43	11	2	22.4323	Never smoke	drinker	Non-constipated	Yes	Yes
F53	HC	48	5	2	22.0317	Never smoke	Never drink	Constipation	Yes	Yes
F54	HC	60	6	2	24.974	Never smoke	Never drink	Non-constipated	Yes	Yes
F55	HC	24	15	2	18.3655	Never smoke	Never drink	Constipation	Yes	Yes
F56	HC	51	5	2	21.7784	Never smoke	Never drink	Non-constipated	Yes	Yes
F57	HC	26	11	1	20.5151	Smoker	Never drink	Non-constipated	Yes	Yes
F58	HC	25	15	1	22.7244	Smoker	drinker	Non-constipated	Yes	Yes
F59	HC	54	0	2	21.3675	Never smoke	Never drink	Non-constipated	Yes	Yes
F60	mTBI	55	0	2	23.4375	Never smoke	Never drink	Non-constipated	Yes	Yes
F61	HC	28	20	1	23.2438	Never smoke	Never drink	Non-constipated	Yes	Yes
F62	mTBI	55	8	1	23.1206	Never smoke	Never drink	Non-constipated	Yes	Yes
F63	HC	31	16	1	23.597	Never smoke	Never drink	Non-constipated	Yes	Yes
F64	HC	25	18	2	19.1406	Never smoke	Never drink	Non-constipated	Yes	Yes
F65	mTBI	40	15	2	21.0772	Never smoke	Never drink	Non-constipated	Yes	Yes
F66	HC	31	22	1	25.3515	Never smoke	Never drink	Non-constipated	Yes	Yes
F67	HC	46	16	2	21.7784	Never smoke	Never drink	Constipation	Yes	Yes
F68	HC	25	25	1	26.2346	Never smoke	Never drink	Non-constipated	Yes	Yes
F69	HC	54	5	1	NA	NA	NA	NA	No	No
F70	HC	36	8	1	23.939	Never smoke	drinker	Non-constipated	Yes	Yes
F71	HC	48	5	1	24.6755	Smoker	drinker	Non-constipated	Yes	Yes
F72	HC	33	15	1	23.03	Smoker	drinker	Non-constipated	Yes	Yes
F73	HC	52	8	2	22.2063	Never smoke	Never drink	Non-constipated	Yes	Yes
F74	HC	29	15	1	21.7993	Smoker	Never drink	Non-constipated	Yes	Yes
F75	HC	25	11	1	28.0557	Smoker	drinker	Non-constipated	Yes	Yes
F76	HC	50	4	1	20.5151	Smoker	drinker	Non-constipated	Yes	Yes
F77	HC	50	15	1	18.7783	Smoker	drinker	Non-constipated	Yes	Yes
F78	HC	51	2	2	30.8444	Never smoke	Never drink	Non-constipated	Yes	Yes
F79	HC	48	7	2	22.0386	Never smoke	Never drink	Non-constipated	Yes	Yes
F80	HC	30	17	1	22.0604	Never smoke	Never drink	Non-constipated	Yes	Yes
H0103	mTBI	59	9	1	26.8166	Never smoke	Never drink	Non-constipated	No	No
H0104	mTBI	22	14	1	28.3675	Smoker	drinker	Non-constipated	No	Yes
H0105	mTBI	33	11	2	16.4237	Never smoke	Never drink	Non-constipated	No	Yes
H0107	mTBI	20	16	2	24.6548	Never smoke	Never drink	Non-constipated	No	Yes
H0108	mTBI	48	9	2	27.5312	Never smoke	Never drink	Non-constipated	No	No
H0109	mTBI	35	9	2	16.6016	Never smoke	Never drink	Non-constipated	No	Yes
H0210	mTBI	53	16	1	22.1297	Smoker	drinker	Non-constipated	No	No
H0212	mTBI	61	6	2	23.4375	Never smoke	Never drink	Non-constipated	No	No
H0213	mTBI	47	14	2	20.9572	Never smoke	Never drink	Non-constipated	No	No
H0214	mTBI	44	6	2	26.079	Never smoke	Never drink	Non-constipated	No	Yes
H0216	mTBI	57	9	1	29.2969	Smoker	Never drink	Non-constipated	No	No
H0217	mTBI	26	16	1	20.2812	Smoker	Never drink	Non-constipated	No	Yes
H0218	mTBI	55	9	1	22.0386	Smoker	Never drink	Non-constipated	No	No
H0219	mTBI	49	11	1	30.4705	Smoker	drinker	Non-constipated	No	Yes
H0220	mTBI	64	9	1	23.74	Smoker	drinker	Non-constipated	No	No
H0301	mTBI	60	9	2	25.3906	Never smoke	Never drink	Non-constipated	No	No
H0302	mTBI	40	6	2	23.4375	Never smoke	Never drink	Non-constipated	No	Yes
H0304	mTBI	62	9	1	23.0469	Smoker	drinker	Non-constipated	No	No
H0305	mTBI	50	6	1	21.4844	Smoker	drinker	Non-constipated	No	Yes
H0306	mTBI	45	9	2	26.6667	Smoker	Never drink	Non-constipated	No	No
H0307	mTBI	40	9	2	26.6667	Never smoke	Never drink	Non-constipated	No	Yes
H0309	mTBI	34	6	1	25.9516	Smoker	drinker	Non-constipated	No	Yes
H0310	mTBI	57	6	1	19.0311	Smoker	drinker	Non-constipated	No	No
H0401	mTBI	51	9	2	20.202	Never smoke	Never drink	Non-constipated	No	No
H0402	mTBI	50	6	2	24.974	Never smoke	Never drink	Non-constipated	No	No
H0403	mTBI	44	9	2	25.3906	Never smoke	Never drink	Constipation	No	No
H0404	mTBI	62	9	1	22.4913	Smoker	drinker	Non-constipated	No	No
H0405	mTBI	50	9	2	21.4844	Smoker	Never drink	Non-constipated	No	No
H0407	mTBI	59	9	2	20.5078	Smoker	Never drink	Constipation	No	No
H0408	mTBI	39	6	1	23.1481	Smoker	drinker	Constipation	No	Yes
H0409	mTBI	62	6	1	32.3884	Smoker	drinker	Constipation	No	No
H0501	mTBI	47	9	2	21.4844	Never smoke	Never drink	Non-constipated	No	No
H0502	mTBI	60	9	2	20.0288	Never smoke	Never drink	Non-constipated	No	Yes
H0504	mTBI	45	9	2	20.1348	Never smoke	Never drink	Non-constipated	No	No
H0505	mTBI	54	11	1	23.6713	Smoker	drinker	Constipation	No	No
H0506	mTBI	45	16	2	18.7328	Never smoke	Never drink	Non-constipated	No	No
H0510	mTBI	50	9	2	20.202	Never smoke	Never drink	Non-constipated	No	No
H0511	mTBI	30	0	2	22.0386	Never smoke	Never drink	Non-constipated	No	No
H0601	mTBI	43	16	2	19.2837	Never smoke	Never drink	Non-constipated	No	No
H0602	mTBI	57	9	1	21.1263	Smoker	drinker	Non-constipated	No	No
H0603	mTBI	61	9	2	20.0288	Never smoke	Never drink	Non-constipated	No	No
H0604	mTBI	25	16	1	26.2346	Smoker	Never drink	Non-constipated	No	Yes
H0605	mTBI	45	6	2	23.1405	Never smoke	Never drink	Non-constipated	No	No
H0606	mTBI	40	6	2	20.9572	Never smoke	Never drink	Non-constipated	No	Yes
H0608	mTBI	33	9	1	20.0288	Smoker	drinker	Non-constipated	No	Yes
H0609	mTBI	64	9	1	22.86	Smoker	drinker	Constipation	No	No
H0610	mTBI	56	11	1	23.6735	Smoker	drinker	Constipation	No	No
H0612	mTBI	20	9	1	23.4375	Smoker	drinker	Non-constipated	No	Yes
H0613	mTBI	52	9	1	17.6327	Smoker	drinker	Constipation	No	Yes
H0616	mTBI	35	0	2	21.3333	Never smoke	Never drink	Non-constipated	No	No
H0617	mTBI	22	16	1	27.3356	Never smoke	Never drink	Non-constipated	No	Yes
H0618	mTBI	55	9	2	21.6413	Never smoke	Never drink	Non-constipated	No	No
H0619	mTBI	42	16	2	18.6012	Never smoke	Never drink	Non-constipated	No	Yes
H0620	mTBI	58	9	1	23.0469	Smoker	drinker	Non-constipated	No	No
N011	mTBI	23	16	2	19.5196	Never smoke	Never drink	Non-constipated	No	Yes
N013	mTBI	18	16	1	22.4	Smoker	drinker	Constipation	No	Yes
N014	mTBI	34	12	2	21.0938	Never smoke	Never drink	Non-constipated	No	Yes
N016	mTBI	32	16	2	21.4844	Never smoke	Never drink	Non-constipated	No	Yes
N017	mTBI	34	13	1	22.3435	Smoker	Never drink	Non-constipated	No	Yes
W0101	HC	55	9	1	20.5693	Never smoke	Never drink	Non-constipated	No	No
W0102	mTBI	52	6	2	28.2821	Never smoke	Never drink	Non-constipated	No	No
W0103	mTBI	44	16	1	27.6361	Never smoke	Never drink	Constipation	No	Yes
W0104	HC	40	9	2	22.1003	Never smoke	drinker	Non-constipated	No	No
W0106	mTBI	48	6	2	27.6398	Never smoke	Never drink	Non-constipated	No	No
W0107	HC	35	12	2	23.4375	Never smoke	Never drink	Non-constipated	No	No
W0108	mTBI	60	0	2	20.2538	Never smoke	Never drink	Non-constipated	No	No
W0109	mTBI	37	9	2	17.9282	Never smoke	Never drink	Non-constipated	No	Yes
W0110	HC	50	9	1	26.7299	Never smoke	drinker	Non-constipated	No	No
W0201	mTBI	64	9	1	26.17	Never smoke	Never drink	Non-constipated	No	No
W0202	mTBI	33	9	1	21.2585	Smoker	Never drink	Non-constipated	No	Yes
W0203	mTBI	19	9	1	17.0403	Never smoke	Never drink	Non-constipated	No	Yes
W0204	mTBI	38	6	2	20.7031	Never smoke	Never drink	Non-constipated	No	Yes
W0205	mTBI	62	0	2	17.5146	Never smoke	Never drink	Non-constipated	No	Yes
W0301	mTBI	47	9	1	19.5918	Never smoke	Never drink	Non-constipated	No	No
W0303	mTBI	48	6	1	29.3848	Smoker	Never drink	Non-constipated	No	Yes
W0304	mTBI	32	6	1	17.6309	Smoker	Never drink	Non-constipated	No	Yes
W0305	HC	51	9	2	19.2894	Smoker	drinker	Non-constipated	Yes	Yes
W0306	HC	55	6	2	23.1247	Never smoke	Never drink	Non-constipated	No	Yes
W0307	HC	62	0	2	24.8358	Never smoke	Never drink	Non-constipated	No	Yes
W0308	HC	53	6	2	22.4323	Never smoke	Never drink	Non-constipated	Yes	Yes
W0310	HC	23	17	1	21.4692	Never smoke	Never drink	Non-constipated	No	Yes
W0401	HC	27	15	2	18.2899	Never smoke	Never drink	Non-constipated	No	No
W0402	HC	32	12	1	19.3772	Smoker	Never drink	Non-constipated	No	Yes
W0403	HC	39	12	1	19.3698	Smoker	Never drink	Non-constipated	No	No
W0404	HC	41	12	1	21.9713	Never smoke	drinker	Non-constipated	No	No
W0405	HC	36	12	2	21.875	Never smoke	Never drink	Non-constipated	No	No
W0406	HC	34	15	2	21.3039	Never smoke	Never drink	Non-constipated	No	Yes
W0407	HC	31	6	1	22.7204	Never smoke	Never drink	Non-constipated	No	No
W0408	HC	37	6	2	20.9572	Never smoke	Never drink	Non-constipated	No	No
W0409	HC	46	12	2	23.4375	Never smoke	Never drink	Non-constipated	No	No
W0410	HC	38	9	2	21.7193	Never smoke	Never drink	Non-constipated	No	No
