## Supplementary data 9 for "Association of gut microbiota with cerebral cortex and cerebrovascular abnormality in human mild traumatic brain injury"

### Sheet: Sheet1
Supplementary data 9: the Rivermead Post-Concussion Symptom Questionnaire (RPCS) of 85 mTBI patients and 56 health controls.
	group	Total Score	Headache	Blurred vision	Nause	Noise sensitivity	Fatigue	Feeling depressed	Feeling frustrated	Being irritable	Light sensitivity	Poor concentration	Forgetfulness	Taking longer to think	Sleep disturbance	Feelings of dizziness	Restlessness	Blurred Vision	Light sensitivity
F1	mTBI	20	2	1	0	1	2	1	0	1	1	1	2	1	3	0	1	1	0
F10	mTBI	6	1	1	0	1	1	0	0	0	0	0	1	1	0	0	0	0	0
F15	mTBI	7	1	0	1	0	1	2	0	1	1	0	0	0	0	0	0	0	0
F16	mTBI	1	0	0	0	1	0	0	0	0	0	0	0	0	0	0	0	0	0
F18	HC	0	0	0	0	0	0		0	0	0	0	0	0	0	0	0	0	0
F20	HC	0	0	0	0	0	0	0	0	0	0	0	0	0	0	0	0	0	0
F21	HC	0	0	0	0	0	0	0	0	0	0	0	0	0	0	0	0	0	0
F23	HC	0	0	0	0	0	0	0	0	0	0	0	0	0	0	0	0	0	0
F26	HC	1	1	0	0	0	0	0	0	0	0	0	0	0	0	0	0	0	0
F28	HC	0	0	0	0	0	0	0	0	0	0	0	0	0	0	0	0	0	0
F3	mTBI	6	1	1	0	0	0	1	0	0	0	0	0	0	2	0	0	0	1
F30	HC	1	0	0	0	0	0	0	0	0	0	0	0	0	1	0	0	0	0
F31	HC	0	0	0	0	0	0	0	0	0	0	0	0	0	0	0	0	0	0
F32	HC	0	0	0	0	0	0	0	0	0	0	0	0	0	0	0	0	0	0
F33	mTBI	7	1	0	1	1	1	0	0	0	0	0	1	1	1	0	0	0	0
F34	mTBI	20	4	2	0	0	1	0	0	1	1	0	0	1	4	0	0	1	1
F35	mTBI	17	2	1	3	0	2	0	0	1	1	0	2	1	3	0	0	1	0
F36	mTBI	18	3	0	1	1	1	1	0	1	1	1	1	1	3	0	1	0	0
F37	HC	0	0	0	0	0	0	0	0	0	0	0	0	0	0	0	0	0	0
F38	mTBI	15	1	0	1	1	2	1	0	1	1	1	2	1	3	0	0	0	0
F4	mTBI	8	1	1	0	0	1	1	0	0	0	0	1	1	0	0	0	1	0
F43	HC	0	0	0	0	0	0	0	0	0	0	0	0	0	0	0	0	0	0
F44	HC	0	0	0	0	0	0	0	0	0	0	0	0	0	0	0	0	0	0
F45	HC	1	1	0	0	0	0	0	0	0	0	0	0	0	0	0	0	0	0
F46	HC	0	0	0	0	0	0	0	0	0	0	0	0	0	0	0	0	0	0
F47	HC	1	1	0	0	0	0	0	0	0	0	0	0	0	0	0	0	0	0
F48	HC	0	0	0	0	0	0	0	0	0	0	0	0	0	0	0	0	0	0
F50	HC	0	0	0	0	0	0	0	0	0	0	0	0	0	0	0	0	0	0
F51	HC	0	0	0	0	0	0	0	0	0	0	0	0	0	0	0	0	0	0
F52	HC	0	0	0	0	0	0	0	0	0	0	0	0	0	0	0	0	0	0
F53	HC	0	0	0	0	0	0	0	0	0	0	0	0	0	0	0	0	0	0
F54	HC	1	0	0	0	0	0	0	0	0	0	0	0	0	1	0	0	0	0
F55	HC	1	1	0	0	0	0	0	0	0	0	0	0	0	0	0	0	0	0
F56	HC	0	0	0	0	0	0	0	0	0	0	0	0	0	0	0	0	0	0
F57	HC	0	0	0	0	0	0	0	0	0	0	0	0	0	0	0	0	0	0
F58	HC	0	0	0	0	0	0	0	0	0	0	0	0	0	0	0	0	0	0
F59	HC	0	0	0	0	0	0	0	0	0	0	0	0	0	0	0	0	0	0
F6	mTBI	24	1	1	2	3	3	1	0	1	1	1	2	1	2	0	1	1	1
F60	mTBI	2	1	0	0	0	0	0	0	0	0	0	0	0	1	0	0	0	0
F61	HC	0	0	0	0	0	0	0	0	0	0	0	0	0	0	0	0	0	0
F62	mTBI	14	1	1	0	1	1	0	0	1	1	0	0	0	1	0	1	1	1
F63	HC	0	0	0	0	0	0	0	0	0	0	0	0	0	0	0	0	0	0
F64	HC	0	0	0	0	0	0	0	0	0	0	0	0	0	0	0	0	0	0
F65	mTBI	7	1	2	0	0	1	0	0	0	0	1	0	0	0	0	0	1	0
F66	HC	0	0	0	0	0	0	0	0	0	0	0	0	0	0	0	0	0	0
F67	HC	0	0	0	0	0	0	0	0	0	0	0	0	0	0	0	0	0	0
F68	HC	0	0	0	0	0	0	0	0	0	0	0	0	0	0	0	0	0	0
F69	HC	3	1	0	1	0	0	0	0	0	0	0	0	0	1	0	0	0	0
F7	mTBI	30	3	1	2	1	3	0	1	1	2	0	2	1	3	0	3	1	2
F70	HC	0	0	0	0	0	0	0	0	0	0	0	0	0	0	0	0	0	0
F71	HC	1	1	0	0	0	0	0	0	0	0	0	0	0	0	0	0	0	0
F72	HC	0	0	0	0	0	0	0	0	0	0	0	0	0	0	0	0	0	0
F73	HC	0	0	0	0	0	0	0	0	0	0	0	0	0	0	0	0	0	0
F74	HC	0	0	0	0	0	0	0	0	0	0	0	0	0	0	0	0	0	0
F75	HC	0	0	0	0	0	0	0	0	0	0	0	0	0	0	0	0	0	0
F76	HC	0	0	0	0	0	0	0	0	0	0	0	0	0	0	0	0	0	0
F77	HC	0	0	0	0	0	0	0	0	0	0	0	0	0	0	0	0	0	0
F78	HC	0	0	0	0	0	0	0	0	0	0	0	0	0	0	0	0	0	0
F79	HC	1	1	0	0	0	0	0	0	0	0	0	0	0	0	0	0	0	0
F8	mTBI	12	2	1	2	0	2	1	1	0	0	0	0	0	1	0	1	0	0
F80	HC	0	0	0	0	0	0	0	0	0	0	0	0	0	0	0	0	0	0
F9	mTBI	6	1	0	1	1	0	0	0	0	1	0	0	0	1	0	0	0	0
H0103	mTBI	13	3	1	1	0	0	0	0	1	0	0	1	1	2	0	0	2	0
H0104	mTBI	17	2	2	0	0	2	0	0	2	0	1	0	0	1	0	1	1	3
H0105	mTBI	0	0	0	0	0	0	0	0	0	0	0	0	0	0	0	0	0	0
H0107	mTBI	6	1	0	0	0	1	0	0	0	1	1	0	0	1	0	0	0	0
H0108	mTBI	29	2	2	1	2	2	2	1	1	1	2	2	3	2	1	2	0	0
H0109	mTBI	19	2	1	1	1	1	1	1	1	1	1	1	1	1	0	1	1	0
H0210	mTBI	12	1	1	0	0	0	1	1	1	0	1	0	0	3	0	1	1	0
H0212	mTBI	13	1	1	0	0	0	1	1	1	0	1	0	1	3	0	1	1	0
H0213	mTBI	20	2	2	1	1	1	1	1	1	1	1	0	1	3	0	1	2	0
H0214	mTBI	5	2	0	0	0	2	0	0	0	0	0	0	0	1	0	0	0	0
H0216	mTBI	9	2	1	1	0	1	0	0	0	0	1	1	0	1	0	0	1	0
H0217	mTBI	9	1	0	1	0	1	0	0	1	0	1	1	0	2	0	0	1	0
H0218	mTBI	14	2	2	0	0	2	0	0	1	1	1	1	0	2	0	1	1	0
H0219	mTBI	22	2	2	1	0	2	0	0	2	2	2	2	1	2	0	2	2	0
H0220	mTBI	12	1	1	1	0	2	0	0	1	1	1	1	0	2	0	1	0	0
H0301	mTBI	16	2	1	1	1	2	1	1	1	1	1	1	0	1	0	1	0	0
H0302	mTBI	23	2	2	2	1	2	1	1	1	1	2	1	1	3	0	1	0	1
H0304	mTBI	11	2	2	0	0	1	0	0	0	1	1	0	0	3	0	1	0	0
H0305	mTBI	16	2	1	1	1	2	1	1	1	1	1	1	0	1	0	1	0	0
H0306	mTBI	13	2	2	1	0	2	0	0	1	1	1	0	0	3	0	0	0	0
H0307	mTBI	15	2	2	1	0	2	0	0	1	1	1	0	0	3	0	1	0	1
H0309	mTBI	22	2	2	1	0	3	0	0	1	1	2	0	1	3	1	1	0	2
H0310	mTBI	28	2	2	2	1	3	0	0	2	2	2	0	0	3	1	1	2	2
H0401	mTBI	18	2	2	1	1	2	1	0	1	1	1	1	1	2	0	1	0	0
H0402	mTBI	31	2	2	2	1	2	1	2	2	2	2	2	1	3	0	2	1	1
H0403	mTBI	30	3	2	2	1	3	1	1	2	2	2	1	1	3	0	2	1	0
H0404	mTBI	10	1	1	0	0	2	0	0	0	0	1	0	1	2	0	1	0	0
H0405	mTBI	17	2	2	1	0	2	0	0	2	1	2	0	0	2	0	1	0	1
H0407	mTBI	15	2	2	1	0	2	0	0	2	1	2	0	0	1	0	1	0	0
H0408	mTBI	25	2	2	2	0	2	2	0	2	1	2	0	1	2	1	2	0	2
H0409	mTBI	6	2	0	0	0	2	0	0	0	0	0	0	0	2	0	0	0	0
H0501	mTBI	25	2	2	2	0	3	0	2	2	1	2	1	0	3	0	2	0	0
H0502	mTBI	12	2	1	1	0	2	0	0	1	1	1	0	0	2	0	1	0	0
H0504	mTBI	15	2	1	1	0	2	0	0	1	1	1	0	0	2	0	1	0	0
H0505	mTBI	30	2	2	2	1	3	0	2	2	2	2	1	1	3	0	2	0	2
H0506	mTBI	16	2	0	2	0	2	0	0	2	1	1	0	0	2	0	1	2	1
H0510	mTBI	9	1	0	0	0	2	0	0	1	1	1	0	0	2	0	1	0	0
H0511	mTBI	4	1	0	1	0	1	0	0	0	0	0	0	0	1	0	0	0	0
H0601	mTBI	13	2	1	1	0	2	0	0	1	1	1	0	1	2	0	1	0	0
H0602	mTBI	22	2	2	2	0	2	0	0	2	2	2	0	1	2	0	2	2	0
H0603	mTBI	14	2	1	1	0	2	0	0	2	1	1	0	1	2	0	1	0	0
H0604	mTBI	27	2	2	2	0	2	0	0	2	2	2	0	2	2	0	2	2	1
H0605	mTBI	13	2	1	1	0	2	0	0	1	1	1	0	1	2	0	1	0	0
H0606	mTBI	15	2	1	1	0	2	0	0	2	2	1	0	1	2	0	1	0	0
H0608	mTBI	25	2	2	2	0	2	0	1	2	2	2	1	1	2	0	1	2	1
H0609	mTBI	21	2	1	1	0	2	0	1	2	1	2	2	0	2	1	1	1	1
H0610	mTBI	14	2	1	1	0	2	0	0	1	1	1	0	1	2	0	1	1	0
H0612	mTBI	15	2	1	1	0	2	0	0	1	1	1	0	1	2	0	1	0	1
H0613	mTBI	22	2	2	2	0	2	0	0	2	2	1	1	0	2	0	2	1	1
H0616	mTBI	15	2	2	2	0	2	0	0	1	1	1	0	1	2	0	1	0	0
H0617	mTBI	9	2	0	0	0	2	0	0	1	0	1	0	0	2	0	1	0	0
H0618	mTBI	15	2	2	2	0	2	0	0	1	1	1	0	1	2	0	1	0	0
H0619	mTBI	17	2	1	2	0	2	0	0	2	1	1	1	1	2	0	1	1	0
H0620	mTBI	13	2	1	1	0	2	0	0	1	1	1	0	1	2	0	1	0	0
W0101	HC	0	0	0	0	0	0	0	0	0	0	0	0	0	0	0	0	0	0
W0102	mTBI	4	3	1	0	0	0	0	0	0	0	0	0	0	0	0	0	0	0
W0103	mTBI	3	1	1	1	0	0	0	0	0	0	0	0	0	0	0	0	0	0
W0104	HC	0	0	0	0	0	0	0	0	0	0	0	0	0	0	0	0	0	0
W0106	mTBI	1	1	0	0	0	0	0	0	0	0	0	0	0	0	0	0	0	0
W0107	HC	0	0	0	0	0	0	0	0	0	0	0	0	0	0	0	0	0	0
W0108	mTBI	7	2	0	1	1	1	0	0	0	0	0	0	0	2	0	0	0	0
W0109	mTBI	9	3	0	1	0	0	0	0	1	1	0	1	0	2	0	0	0	0
W0110	HC	0	0	0	0	0	0	0	0	0	0	0	0	0	0	0	0	0	0
W0201	mTBI	11	2	0	1	2	1	0	0	1	1	0	0	0	2	0	0	0	1
W0202	mTBI	5	3	0	1	0	0	0	0	0	0	0	0	0	1	0	0	0	0
W0203	mTBI	2	1	0	1	0	0	0	0	0	0	0	0	0	0	0	0	0	0
W0204	mTBI	3	1	0	1	0	0	0	0	0	0	0	0	0	1	0	0	0	0
W0205	mTBI	2	1	0	0	0	0	0	0	0	0	0	0	0	1	0	0	0	0
W0301	mTBI	2	1	0	0	0	0	0	0	0	0	0	0	0	1	0	0	0	0
W0303	mTBI	11	3	2	2	0	1	0	0	0	1	0	0	0	2	0	0	0	0
W0304	mTBI	2	1	1	0	0	0	0	0	0	0	0	0	0	0	0	0	0	0
W0305	HC	0	0	0	0	0	0	0	0	0	0	0	0	0	0	0	0	0	0
W0306	HC	0	0	0	0	0	0	0	0	0	0	0	0	0	0	0	0	0	0
W0307	HC	0	0	0	0	0	0	0	0	0	0	0	0	0	0	0	0	0	0
W0310	HC	0	0	0	0	0	0	0	0	0	0	0	0	0	0	0	0	0	0
W0401	HC	0	0	0	0	0	0	0	0	0	0	0	0	0	0	0	0	0	0
W0404	HC	1	1	0	0	0	0	0	0	0	0	0	0	0	0	0	0	0	0
W0407	HC	0	0	0	0	0	0	0	0	0	0	0	0	0	0	0	0	0	0
W0409	HC	0	0	0	0	0	0	0	0	0	0	0	0	0	0	0	0	0	0
