## Supplementary data 3 for "Association of gut microbiota with cerebral cortex and cerebrovascular abnormality in human mild traumatic brain injury"

### Sheet: supplementary data 3
Supplementary data 3:Significantly differentially enriched genus between mTBI patients and healthy controls.
Biomarker	LDA score	Significant Enrichment(0:HC;1:mTBI	Pvalue	Pvalue(spcor, BMI, AGE, GENDER, DIET)
Ruminiclostridium	2.46494	1	1.06543e-06	1.7852e-06
Bradyrhizobium	2.55536	1	2.8059e-07	2.71769e-06
Cylindrospermopsis_CRJ1	2.34203	1	3.31038e-07	3.0832e-06
uncultured_c_KD4_96	2.3189	1	1.99193e-07	3.58434e-06
uncultured_c_Anaerolineae	2.3313	1	2.18917e-06	5.6394e-06
uncultured_f_Steroidobacteraceae	2.66329	1	1.05798e-06	8.25699e-06
Sphingomonas	2.37464	1	1.56839e-06	1.00577e-05
uncultured_f_Hyphomicrobiaceae	2.12276	1	2.10532e-06	1.99321e-05
Lachnospiraceae_NK4A136_group	3.45905	0	2.71784e-05	3.0125e-05
Psychrobacter	2.34748	0	1.00941e-05	3.70973e-05
uncultured_c_Subgroup_17	2.53776	1	8.34688e-06	7.83796e-05
Eubacterium	2.37253	1	2.00177e-06	9.51796e-05
uncultured_o_MBNT15	2.47052	1	2.36486e-05	0.000102099
uncultured_o_SJA_15	2.42372	1	2.17692e-05	0.000104604
Rhodanobacter	2.22734	1	2.62567e-05	0.000127815
uncultured_o_RBG_13_54_9	2.3628	1	2.31685e-05	0.000130882
uncultured_f_Methylacidiphilaceae	2.39297	1	3.52805e-05	0.000131442
RBG_16_58_14	2.47821	1	3.27204e-05	0.000180513
Rubus_hybrid_cultivar	2.04169	1	1.12746e-05	0.000183147
uncultured_f_Anaerolineaceae	2.40931	1	6.21095e-05	0.000218228
Sulfuricurvum	2.56362	1	3.36051e-05	0.000228576
Robinsoniella	2.3413	0	0.000854932	0.000247441
Desulfatiglans	2.44389	1	5.2989e-05	0.000264162
Eubacterium_ruminantium_group	3.33093	0	0.000123709	0.000277475
Prevotellaceae_UCG_001	2.40509	1	0.000260581	0.00033051
uncultured_c_Subgroup_6	2.22858	1	0.00011097	0.000360975
Anaeromyxobacter	2.44989	1	7.67923e-05	0.000402459
Lachnospiraceae_AC2044_group	2.26604	1	0.000112733	0.000413443
Fusobacterium	3.54975	0	0.000467138	0.000459009
uncultured_f_Muribaculaceae	3.74064	1	0.000208024	0.000573132
Carnobacterium	2.42704	1	0.000393919	0.000841113
uncultured_o_Rhodospirillales	2.38462	0	0.000732864	0.000893796
Achromobacter	2.73551	1	0.000102512	0.000921474
Fusicatenibacter	3.45852	0	0.000326281	0.000950671
Catenibacterium	3.00754	1	0.000603704	0.000999207
Caulobacter	2.29813	1	4.73734e-05	0.00100232
Thiobacillus	2.26016	1	0.000429179	0.00141335
Ruminococcus_gauvreauii_group	2.09086	1	0.000464633	0.00150054
GCA_900066575	2.19979	0	0.0015977	0.00187161
CAG_352	2.27435	1	0.000268552	0.00255059
Clostridium_innocuum_group	3.11158	1	0.00022903	0.00261016
Faecalibacterium	4.30737	0	0.00265511	0.00263465
Coprococcus_1	2.35897	0	0.00340761	0.00279068
Butyricicoccus	2.73003	0	0.00086595	0.00379072
Lactobacillus	3.59531	1	0.00278001	0.00520291
Ruminiclostridium_6	2.95399	0	0.0116506	0.00587836
Erysipelatoclostridium	2.80105	1	0.000507907	0.0059691
Ruminococcus_1	2.98915	0	0.0196684	0.00624428
Comamonas	2.62404	1	0.000263814	0.0062989
Ruminococcaceae_UCG_003	2.61204	0	0.00541294	0.00675817
Prevotella_7	3.12776	0	0.00356916	0.00766002
Bifidobacterium	3.81442	1	0.0167497	0.00929309
Mycoplasma_group	2.22975	0	0.00787347	0.00973754
Escherichia_Shigella	4.12848	1	0.00935505	0.0100774
Ruminococcaceae_UCG_010	2.23263	1	0.00365315	0.0100826
Raoultella	2.86124	1	0.0262358	0.0107868
Mitsuaria	2.34733	1	0.0070542	0.0114722
Eubacterium_ventriosum_group	2.46227	0	0.00796836	0.0123964
Sellimonas	2.41472	1	0.00121288	0.0153759
Mucispirillum	2.35495	1	0.0174105	0.016729
Ochrobactrum	2.33544	0	0.00340842	0.0197737
Eubacterium_xylanophilum_group	2.06338	0	0.0229656	0.0244079
Ruminococcus_gnavus_group	3.81573	1	0.00699952	0.0283804
Dysgonomonas	2.91207	1	0.0194687	0.0296169
Hungatella	2.90203	1	0.00531054	0.0326337
Agathobacter	3.65575	0	0.00827036	0.0326712
Intestinimonas	2.32821	1	0.00531796	0.0362232
Terrisporobacter	2.16667	1	0.0247789	0.0397048
Mogibacterium	2.29958	1	0.0362372	0.0417785
Dialister	3.30685	0	0.0175659	0.0445277
uncultured_f_Peptococcaceae	2.1782	1	0.0184655	0.0449445
Negativibacillus	2.08299	0	0.0193928	0.0451669
